# DNA Methylation Patterns Expose Variations in Enhancer-Chromatin Modifications during Embryonic Stem Cell Differentiation

**DOI:** 10.1101/2020.11.25.397281

**Authors:** Adi Alajem, Hava Roth, Sofia Ratgauzer, Danny Bavli, Alex Motzik, Shlomtzion Lahav, Itay Peled, Oren Ram

## Abstract

In mammals, cellular identity is defined through strict regulation of chromatin modifications and DNA methylation that control gene expression. Methylation of cytosines at CpG sites in the genome is mainly associated with suppression; however, the reason for enhancer-specific methylation is not fully understood. We used sequential ChIP-bisulfite-sequencing for H3K4me1 and H3K27ac histone marks. By collecting data from the same genomic region, we identified enhancers differentially methylated between these two marks. We observed a global gain of CpG methylation primarily in H3K4me1-marked nucleosomes during mouse embryonic stem cell differentiation. This gain occurred largely in enhancer regions that regulate genes critical for differentiation. The higher levels of DNA methylation in H3K4me1-versus H3K27ac-marked enhancers, despite it being the same genomic region, indicates cellular heterogeneity of enhancer states. Analysis of single-cell RNA-seq profiles demonstrated that this heterogeneity correlates with gene expression during differentiation. Furthermore, heterogeneity of enhancer methylation correlates with transcription start site methylation. Our results provide insights into enhancer-based functional variation in complex biological systems.

**Author summary:** Cellular dynamics are underlined by numerous regulatory layers. The regulatory mechanism of interest in this work are enhancers. Enhancers are regulatory regions responsible, mainly, for increasing the possibility of transcription of a certain gene. Enhancers are marked by two distinct chemical groups-H3K4me1 and H3K27ac on the tail of histones. Histones are the proteins responsible for DNA packaging into condensed chromatin structure. In contrast, DNA methylation is a chemical modification often found on enhancers, and is traditionally associated with repression. A long debated question revolves around the functional relevance of DNA methylation in the context of enhancers. Here, we combined the two regulatory layers, histone marks and DNA methylation, to a single measurement that can highlight DNA methylation separately on each histone mark but at the same genomic region. When isolated with H3K4me1, enhancers showed higher levels of methylation compared to H3K27ac. As we measured the same genomic locations, we show that differences of DNA methylation between these marks can only be explained by cellular heterogeneity. We also demonstrated that these enhancers tend to play roles in stem cell differentiation and expression levels of the genes they control correlate with cell-to-cell variation.
