## Supplemental Table 3 for "DNA Methylation Patterns Expose Variations in Enhancer-Chromatin Modifications during Embryonic Stem Cell Differentiation"

### Sheet: Sheet1
UMR UMR	UMR LMR
Neurog1	Cux2
Cyth2	Myl2
Ercc2	Cdc42bpg
Hist1h2ah	Ndc80
Sall1	Bag5
Alkbh2	Tmprss9
Wfikkn2	Phlda3
Acp5	Ppp6c
Hfe	Ttc39b
Pet117	Klf5
Frmd4a	Popdc2
Cd2bp2	Auts2
Tbc1d16	Xrcc2
Zfp385a	Dhx8
Btaf1	Atp6v0e
Myo5b	Sptlc2
Acbd3	Zmym1
Tbx3	Cox17
Bbox1	Nos2
4930513N10Rik	Snapc5
Gab1	Cacna1a
6430527G18Rik	Syngr1
Mllt6	Kars
Stag2	Tmem154
Gata4	Tmem52
Gm13476	Bcas2
Coro2a	Hnrnpf
Bend3	Lta4h
Hist1h2bj	Nxn
Eif2s3x	Pabpn1l
Mir763	Gne
Hist1h2bf	Cct8l1
Kcnk12	Sdc4
Fbxo21	Zfp777
Cebpb	Arntl
Csf2rb	Zbtb8os
Otx2os1	1700001C19Rik
Ano10	Ston1
Lrrc33	Sfn
Bcap31	Ppp1cc
Hist1h3g	Cd68
Smad6	Hist1h2ag
Pax6os1	Mtap7d1
Klhl15	Hnrnpa3
Dpyd	Trim25
Cryba2	Xpnpep1
Fam108c	Ankrd6
Tceb3	Nprl2
Pigyl	Terc
Ftsj1	Zfp609
Edem1	2410137F16Rik
H2-Q1	Dgcr14
1600029O15Rik	Pknox2
S1pr1	Zfp46
Gm2a	Nit2
Zfyve27	Zbtb34
AU018091	Mpdu1
Slc38a7	Snora41
Hoxb9	Hist2h2aa1
Swap70	Nrip1
2300002M23Rik	Cited1
Coq4	Ctbp2
Hoxb8	Psmg4
Fos	4933407K13Rik
Naa10	Pom121l2
Mt3	Pgd
Mansc1	9330133O14Rik
Mrrf	Mir21
Hmgcl	Hist1h4b
LOC100303645	Mfap1a
G630090E17Rik	Helz
Kazald1	Lat2
Padi2	Zc3h3
Hist1h1c	Ctr9
Trafd1	Suclg1
Pax2	2300002M23Rik
Il2rb	B4galnt3
Tmem51	Trem1
Rpl14	Llph
Glud1	Snora31
Gpr110	Zmynd10
Mgea5	Gm5506
Nrp2	Zfp13
Pqlc1	Myh9
Gns	Macf1
Peo1	Manbal
Ccnl1	5430407P10Rik
Zfp217	E130317F20Rik
H3f3a	Tnfsf13
Clic4	Efna4
Bahd1	Atp5d
Rgs10	Fst
Wapal	Mosc1
Spred2	3110001D03Rik
Hist1h4c	Bcor
Lrrc14	Napepld
Trim55	Hoxd13
Pom121l2	Slc25a13
Ezr	Lta
Fam123a	1110014N23Rik
Spats2	Cdh1
Adc	Ubxn7
Zbtb7a	Plaur
Trim27	Gpx3
Hist1h2ad	2810410L24Rik
1500015A07Rik	Carhsp1
Ccdc40	Fam20b
Gata6	Tmub1
Ak2	Baz2b
Cdk17	Zfand2b
Hist1h1a	Htra1
Ccdc69	Fignl1
Rhd	Pdk1
Mtmr9	Foxl1
Tmem179	Isg20l2
Zeb2	Atg2b
Becn1	Tmem49
Hoxb4	Psmd4
Arhgap4	Pan3
Fam35a	Hist1h2bc
Hist1h1t	Pkm2
Ccdc32	Rere
Setd6	Riok1
Aif1	2310067B10Rik
Tnf	Hist1h3b
Fosb	Fbxw4
Mecom	Immt
Csf1	1700101E01Rik
Lmtk3	Snapc3
BC017158	Fam176b
Mir196a-1	Cstad
Tsks	Osbpl1a
Crtac1	Ppp3r1
Tle3	Dse
Pcyox1l	Socs7
Ugcg	Lman2
Pltp	Slc34a1
Idh3g	Tssk2
Thbs1	Eps8
Prnd	Vkorc1l1
Tlr9	Snx18
M6pr	Usp9x
Ccdc56	Sp7
Prr7	Med29
Gm12185	Cd97
Cchcr1	Stk40
Gm1661	Gsx1
Tbc1d2	1700009P17Rik
Gpx6	Tox4
Mmp9	Mta3
Psors1c2	Morf4l1
Onecut1	Qser1
Col13a1	Mov10
Cxcl14	2810002N01Rik
Kcnip2	Mtap4
Nacc1	Cds2
Trim14	Pofut2
Ung	Magt1
Thop1	Mfap5
Slc26a11	Gmfg
Tnrc18	Mmachc
Vasp	Mir493
AI467606	Prss46
Hemgn	Srrm4
Bbc3	Ruvbl2
Vps25	Npr1
Wasf1	Ngrn
B4galnt2	B4galt6
Amhr2	Ptprk
Zfp184	Gprc5a
Hist1h3f	Lifr
Fev	Nedd4
Prdm6	Nup153
Cd3eap	Zfp329
Insig1	Midn
Tmem116	Lamp2
E130012A19Rik	Prx
Cdkn2a	Evx2
Msh2	Podxl
Tnks2	Kif3a
Hoxb3	1700106J16Rik
Tcfap2a	C230096C10Rik
Phf1	Mtss1
Arhgef19	Cchcr1
Hist1h1d	Hsd17b10
Hist2h2aa1	BC021614
Npm3	Cntnap1
Syf2	Pik3c2a
Snord96a	Esrrb
Rcc2	Itgb7
Trim41	Tanc1
Hist1h2bh	Peg10
Psmd7	1500031L02Rik
Cnot10	Tmem134
Sall4	Tdgf1
Gpa33	Bax
Cntd1	Smcr7
Rassf3	Pdzd11
Limch1	Spred2
Rpap1	Cdh17
Tex14	Gpatch3
Ssr4	Cyp1a1
Siva1	Cdkn1b
Hist1h2bb	Gpr124
Gmpr	Piga
Gclc	Eif4a1
Cbx4	Socs5
Ercc1	Islr2
Ndufb4	Galnt10
Mras	Acin1
1700061J05Rik	Sgce
Fam198b	Wnk4
Mir290	Fcgr1
Acacb	Mcts2
5730522E02Rik	Hist1h3f
Slc12a5	Slc1a3
Mir291b	Kank4
Cbx7	Usp2
Tmprss6	Ccdc147
Shroom1	Ccdc141
Fgfbp3	Gins3
Pisd-ps2	Huwe1
Ttll6	2610528J11Rik
Pcnxl2	Epb4.1l4a
2020-09-05	Itgb4
Hnrnph1	Tmem198
Rnf220	Riok2
Mir293	Adat1
Tspan17	Eif3k
Tie1	Etv1
A630075F10Rik	Acly
Bat1a	Cdk19
Zfp322a	Mir143
Elovl5	Cib1
Ppard	Efna3
Hist1h4b	Ogfod1
Psmd14	Fscn1
Tmem53	2020-09-09
Gins3	Psma3
Ppm1m	Cdsn
Gstm5	Mir196a-2
Tbx1	Tcp11l2
Zfp335	Atp13a4
2010015L04Rik	Iqca
Poc1a	Rgag4
Gnb2l1	Lamc1
Akt1	Gm12942
Mir291a	Setd6
Cdkn2aipnl	Ctsl
Slc5a12	Spry2
Pcif1	Rpl26
Islr2	Chn2
Ctnnbip1	Sdhc
Tbc1d25	Hdc
Cbx8	Jarid2
Tubb2b	Flt3
Ube3b	Ptp4a2
Runx3	Cdc14a
E2f2	Cd22
Trub2	Lmnb2
Gsta3	Eras
Hoxb5	Rbpms
Fuca1	Ngfrap1
Sp1	Rps27
Psme3	Camk2n1
Gm10565	Glis3
Ncf4	Vps8
Sfxn3	Loxl1
Hist1h2bg	Lsr
Hist1h4d	Col16a1
Hist1h3b	Tha1
Gm5134	Enah
Gng7	2020-03-07
Slc17a2	Sall3
Meis1	Syngr2
Ebf3	Actr10
2810405F15Rik	Cep110
Uchl1	Snrnp70
Tcf19	Parp6
Sema3e	Atp8b2
Foxd1	Ddx58
Nfu1	Hes5
Hist1h3c	Dclk2
Hist1h1e	Gja4
Golga7b	Slc2a3
Cmbl	Ncf2
Ezh1	Dlgap4
Kctd10	Sox15
Qprt	Hist1h4i
Tlx1	BC003266
Slc5a2	Tjp2
Hist1h2bc	Guk1
En2	Amotl2
Twist1	Gjc2
Trappc9	Rxra
Emx2os	Iigp1
Hist1h3a	Tcf19
Nr2f2	Nrip2
Hist1h4i	Soat2
Hdac1	Cpne5
Prr13	Hand1
F2rl1	Slc27a2
Renbp	Adamts14
Ephb3	Bex1
Usp30	Ptrf
Socs7	Galk1
Padi3	1700052K11Rik
2020-09-01	Hspb8
Hist1h2be	5031414D18Rik
Mir148b	Rasgrp4
Slitrk5	Sp1
Hist2h2aa2	Mir338
Bad	Ywhag
Sgta	Meg3
Prkcz	Ptms
Mlxip	Dnajc8
Hist1h2ac	Igdcc3
Fam178a	Wdr5
Rcan3	Rab13
Grb10	Fblim1
Igf2bp3	Polr3b
Nfkbil1	Otud5
Hist1h2ab	Camkk2
Lbx1	C130026L21Rik
Cnot1	Snai3
Hist1h4f	Tead1
Mir137	Traf3ip2
Mir10a	4931406P16Rik
Hand2	Pik3ap1
Hist1h3e	Ankrd35
Repin1	Tbx4
Cox7b	Slc26a2
Nans	Hoxd10
Ifitm1	Rbpj
Map2k2	Utrn
Meis2	Chga
A330049M08Rik	Rarg
Gabrd	Irf5
H2afy	Tcp11
N4bp2	Gpn2
Syn2	Srrm1
Zfp553	Muc2
Cdkn2b	1810037I17Rik
Bbs2	Smad7
Rfx1	2310003F16Rik
Prkg1	Phldb1
Mertk	Arid5b
Pwwp2b	1700049G17Rik
Cuta	Elf3
Pou2f1	Ascc3
Oxr1	Gtl3
Emx2	Tspan8
Ifitm3	Eif2s2
Hist1h3d	Six6os1
Slc16a1	Gm5607
Grpel2	Manba
Hoxb7	Epha2
Ticam1	4933426M11Rik
Hist1h4h	A930011G23Rik
Lzts2	Trim26
Bmp4	Fyb
Tank	Eps8l1
Tyro3	Ndufv1
H2-gs10	Myo1c
Nfat5	Rbm14
Rbbp7	Nfyb
Hist1h4a	Kirrel2
Uqcrq	1200014J11Rik
Dab2ip	Usf1
Def6	9630033F20Rik
Tmem50a	Wdr26
Twf2	1700029F12Rik
Ifitm6	Mir375
Ltb	Gprc5c
Ifitm2	Sh2d4b
Hist1h2ae	Pdlim2
Idh1	Eno1
Lhx6	Hist1h1e
Athl1	Cox19
Fam167a	Gdi2
Hoxb2	Icam4
Foxf2	Slc17a2
Tial1	Egfl6
Pcdh19	Hist1h4c
Trmt1	Tor3a
Cdk20	9830107B12Rik
Bcl2l12	Prss45
Gm5431	Tnnt2
Tdh	Crtap
Slc27a4	Lcp1
Eif4a3	Dst
Hist1h2af	Tmem120a
Hcfc1	6430527G18Rik
Mrpl43	Tubb2b
Dmrt3	Icam5
Ccdc9	Pigw
Irf3	Hoxa11as
Pramef12	Tcfe3
Gm4532	Ppm1j
Bcor	Tceal5
Lypla2	Hps5
Klf4	Nufip2
Tbc1d10b	Taf8
Mogat2	Trem3
Hist1h2bk	Rad21
Pou5f1	Ddc
Set	Nmt1
Rbpms	Grik3
Pax6	C1rl
Srrm1	Sema6d
Spn	Adamtsl4
D4Wsu53e	Mir292
Mir700	Tlx1
Ovol2	Chst1
Hes1	Serbp1
Ano3	1200009I06Rik
Gpr137	Grb10
Wdr34	Zbtb2
Terc	Snx5
Ephb4	1700029G01Rik
Ifi47	Epb4.1l1
Cdk5r2	Entpd3
Lhx4	Kcnj4
Sgsh	Mir540
Psmg4	Clstn1
Wnt6	Wdr76
Spaca4	Gm5129
Odf2	Actr2
Rbm16	Msh2
Timp4	Hemgn
Neurog2	Chaf1b
Hrk	Mnt
Ifitm5	Ankrd11
Hmga2	Ly6e
1110049F12Rik	Rgma
Tiam1	Hunk
Fignl1	Asf1b
Gale	Mettl3
Mir375	Btn2a2
Arid1a	Sulf2
Pmaip1	Gpc3
Nfix	Tnfrsf1a
Irgm1	Hoxa6
Sim2	Ahcy
Ier2	Ly6k
Igf2bp1	Ikzf1
Csrp2bp	9030409G11Rik
Diras1	Tuba1a
Dusp9	2010002N04Rik
Mir367	Olfr1443
Lpar6	Nenf
A930001N09Rik	Nespas
2020-03-08	Neat1
Celf2	Foxc2
Gaa	Get4
Sox4	Ahnak
Abcb1b	Tnfsf12-Tnfsf13
Trp63	Tead4
Marcksl1	Stt3b
Cdsn	Pdia4
Rbm18	Has2
Hist1h2ag	Src
Sae1	Paf1
Dll1	Tstd1
Stra6	Lgi4
Mir292	Sdr42e1
Bex6	Ociad2
Unc5a	Insig1
Mylpf	Tlr5
Pak2	Ank3
Sult2b1	Hnrnpr
Hoxb6	Azi1
Tns3	Tmem14c
Cdc40	Zfp36
Recql4	Pou5f1
Cbx2	Slbp
Jarid2	Pigx
Rpl6	Eef1g
Gdf6	2310003C23Rik
	Hexim2
	Gimap5
	Fam129a
	Rbm12
	Ankrd33b
	Ywhaz
	Tnf
	Birc5
	Cd248
	Foxo3
	Ctnnal1
	Unc5b
	Mir290
	Acp5
	Dhrs11
	H2-gs10
	Got1l1
	Atp1b2
	Rnmtl1
	1110017F19Rik
	Ptrh2
	2310044G17Rik
	Ptpn14
	Rnf39
	Cd9
	Rara
	Got1
	Ros1
	Ei24
	Abce1
	Impact
	Efr3b
	Adprhl1
	Zfp1
	Sycn
	Gm10451
	Rfc2
	Dnmt1
	Lgals9
	Wdr37
	Gm101
	Tlk2
	Igdcc4
	Glyat
	Ttc25
	Ifrd2
	Agps
	Car8
	2410137M14Rik
	Tmem51
	Tspyl1
	Cnot2
	Wnt6
	Muc13
	Aplp1
	Mrm1
	Gcnt2
	Samd4
	Ccdc69
	Def6
	Nacc1
	Pcbd1
	Slc36a3
	Gata1
	Bnip1
	Eif4e
	Zmym4
	A330040F15Rik
	Lypla2
	Caskin2
	Pstpip2
	Sertad3
	Foxa3
	Pcsk6
	Ndufb11
	Onecut2
	Foxa2
	Ccr4
	D4Wsu53e
	Cdk17
	Lrig3
	Terf2ip
	Zfp532
	Snord17
	Atpif1
	Ppard
	4930519F16Rik
	Snhg3
	Slc25a12
	Raph1
	Ltbp4
	Sall1
	Fgd2
	Map3k1
	Dapk1
	Pef1
	Mrpl35
	Tnni1
	Trim10
	Lad1
	B3gnt7
	Cd302
	Myo18a
	Irak3
	Rhof
	Efnb3
	Hmga2
	Ndufaf1
	Zfp184
	Hist1h3c
	Mdc1
	Fzd5
	Mthfd1
	Arhgap8
	Stx11
	Gpbar1
	Mt2
	Grinl1a
	Cubn
	Tmbim1
	Hexa
	1600002K03Rik
	Las1l
	Patz1
	Espl1
	Cdk5r2
	Chid1
	Dok2
	Cbfa2t3
	Pitpnm1
	Apoc4
	Morc3
	Gramd4
	Spg7
	Oscp1
	Slc30a2
	2810405F15Rik
	Il4
	Meaf6
	AU018091
	Dennd2c
	Cdk7
	Klf3
	Gimap6
	1810011O10Rik
	Hic2
	Fbxo45
	4930465K10Rik
	Inpp5k
	Fam129b
	Glod5
	Agtrap
	Pms2
	Vstm2l
	B430010I23Rik
	Pcyt1b
	Pigl
	Mir291a
	Ckb
	AI314831
	Hist1h3a
	Mrto4
	Dapp1
	Ndfip1
	Pcsk2
	Slc25a34
	Ankrd28
	Rab2b
	Snord16a
	Lpp
	Scd2
	Rapgef2
	Srrm3
	Hist2h4
	Llgl2
	Depdc1b
	Snf8
	Supt16h
	Gm10039
	Mosc2
	Csrp1
	Fam105b
	Phactr4
	Pigv
	Gm10565
	Atp2b4
	Foxp4
	Nr2f2
	Sap30
	Wbp5
	Snrk
	Ctsh
	Krt18
	Pum1
	Prss44
	Ubr4
	Nuak1
	Setx
	Ror2
	Lmnb1
	Arl4d
	2610028E06Rik
	Agtr1a
	Rbm10
	4931428F04Rik
	Cyp11a1
	Il13ra1
	Zbtb43
	Hist1h2ac
	Glb1l
	Krt4
	Uck1
	Kdm5b
	Skap2
	Gpc4
	Gpr1
	Zbtb38
	Otx1
	Scyl1
	Rnf168
	Mgrn1
	Hfe
	Ebf1
	Rabl5
	Tnrc18
	2310033E01Rik
	Gadd45a
	Gpa33
	Mtap7
	Peg3
	Apol6
	Kif19a
	Cst3
	Cd80
	Tars2
	Eif4ebp1
	Cxcr7
	Stk16
	Egr3
	Slc38a4
	Gm7325
	Esr2
	Chd2
	Fxyd5
	Hnrnpl
	Cnp
	Glb1
	Nr0b2
	Dnajb1
	4930583K01Rik
	Cwc27
	C87436
	Hoxc9
	Tmem186
	Sgms1
	Iffo1
	Rell1
	Zfp516
	Kcnn1
	C630004H02Rik
	Stoml1
	Naca
	Wt1
	Mkl2
	Fyn
	Slc29a1
	Naf1
	Ptbp1
	Tusc2
	Rrbp1
	Zfp423
	Tnfrsf21
	Carm1
	Ak7
	Zfp106
	LOC100303645
	Otud4
	Ywhah
	Tsc22d1
	Slc44a3
	Fuca1
	Ccdc17
	Actr3b
	Sertad1
	A930012L18Rik
	Isy1
	Tubb2a
	Plekha1
	Gdf3
	Fbxo36
	Lasp1
	Pax2
	Pim1
	1600029O15Rik
	Gtsf1l
	Ppap2a
	Wwp2
	Ly6d
	Ccdc124
	Ndnl2
	Pip5k1a
	Gpbp1l1
	Fastk
	Psme3
	Lrwd1
	Eif1b
	Id3
	Klf9
	Cnot1
	Tsr1
	Apod
	Col13a1
	Rbm9
	Fxyd4
	Rbm4
	Hist1h2bf
	Rab44
	Sema3b
	Myo1b
	Gm2a
	Npm1
	Ndrg4
	D230037D09Rik
	Snord83b
	Trdmt1
	Csnk1d
	Als2cl
	Gm15772
	Rab14
	Efna1
	A530064D06Rik
	Etnk1
	Rreb1
	Hist1h2af
	Tmem38b
	Dapk2
	Hist2h2aa2
	Csda
	Ccnb1
	Prss48
	Chek1
	Gm7367
	Amh
	Timm13
	Atp5g1
	Dnmt3b
	Fem1c
	Ccnyl1
	Dido1
	8430406I07Rik
	Ddx3x
	Hand2
	Lix1
	Fgfr1
	Dlc1
	Anxa6
	Apobec1
	Cd300lb
	Akap12
	Itfg2
	Qk
	Topbp1
	Nat6
	Gng2
	5730522E02Rik
	Rbbp4
	Cd300c
	Pxdn
	Tesk2
	Srcin1
	Ttf1
	Camk2b
	Tmem170
	Hist1h1d
	Hoxa10
	4931414P19Rik
	Mrvi1
	Mfap1b
	Pik3cb
	Tbx2
	Klf6
	1110012J17Rik
	Dusp5
	Rpl3
	Spry4
	Etv5
	Rp2h
	Hnrnpc
	Wnt10a
	Sfrs16
	Pvt1
	Sgpl1
	Ap2a2
	Hvcn1
	Txnrd1
	4933433P14Rik
	Ablim1
	Lgals6
	D230025D16Rik
	Sys1
	Hmgxb3
	Cdx2
	Elk3
	Rrm2
	Mir194-2
	Ict1
	Zdhhc18
	Ier5l
	Ech1
	Bptf
	Mrps15
	Mtap1s
	Ssfa2
	Bcam
	Pfdn1
	Nfe2
	Ttr
	5830416P10Rik
	Krt77
	Pak2
	Tet2
	Rps4x
	Grhl2
	Fam100a
	Tcfcp2l1
	Copz1
	Mill2
	Rnaseh2b
	Atp8b4
	Tnip1
	Cerk
	1110049F12Rik
	Zmym6
	Rpl14
	Hist1h1t
	Pitx2
	Atrx
	Dgkz
	Ccne1
	Ctdsp2
	Col5a1
	5330426P16Rik
	Spnb4
	Twf1
	Bmpr1a
	Psmd12
	Tns3
	Flot1
	Hyal2
	8430408G22Rik
	Lpin3
	Rcc1
	Zfpl1
	Limk2
	Aard
	Exph5
	1110018J18Rik
	Aif1
	Tbx3
	Tctn1
	Prc1
	Slc25a5
	Hist1h2ae
	Ahdc1
	Ranbp17
	Serp2
	Snord85
	Cox4i2
	Trim71
	Hist1h2ah
	Pcdh1
	Hexb
	Ralgps2
	Slc17a9
	Ptprg
	Prdx1
	Tmem131
	Sorbs3
	Nudt21
	Gapdh
	Dnajb6
	Dstn
	Gale
	Hoxa3
	Gys1
	Mga
	Trappc2l
	Slc9a8
	Hist1h3e
	Mgat5b
	Cdca5
	Hoxa9
	Trim15
	Slc35c2
	Tomm40
	Dpy19l2
	Dcakd
	Coro2a
	Sema4a
	Hlx
	Prkci
	Ltbr
	Sfpq
	Edc3
	Rnf166
	Rin1
	Epha4
	A830080D01Rik
	Gm11468
	Mt1
	Mrpl48
	Sfrs15
	Mir337
	Aimp2
	Lingo3
	Cep70
	Aatk
	En2
	Cdv3
	Atp1b1
	Rbms2
	Butr1
	Hoxd9
	Itch
	Ube2s
	Zfp719
	5930416I19Rik
	Smyd1
	Myo1e
	Mycn
	Foxm1
	Arpc2
	8030462N17Rik
	Ldha
	Tmem164
	Ubc
	Scpep1
	Catsper2
	Cdt1
	Heg1
	Rbm4b
	4930513N10Rik
	Spred3
	Ccdc73
	Cited2
	Gtf2h1
	Fam65c
	Porcn
	Rnf216
	Dlg5
	Il17rd
	Hist1h3d
	1700025G04Rik
	Schip1
	Eef1b2
	Eepd1
	Cdh22
	Sat2
	Vim
	C1s
	Lima1
	Malat1
	Sema3e
	Fhod3
	Itga5
	Msx2
	Ncor1
	Sox1
	Gimap1
	Plekhg2
	Gm10818
	Fam54b
	Gm10941
	Cul4b
	Pglyrp1
	Rnf26
	Fam100b
	Slc38a7
	Sympk
	Tmbim4
	Bmp4
	Parp16
	Kcp
	Crebl2
	Lctl
	Ilf2
	Pgap2
	Tmem125
	Csad
	Arhgef19
	Pld3
	Arhgap32
	Rft1
	Me3
	Fam98c
	Scube3
	Cnrip1
	Ggnbp2
	Aip
	1700056E22Rik
	Cenph
	F11r
	Rfx8
	Cdc25a
	Dpm3
	Pura
	Hspb1
	Pnpla5
	Gipc2
	Ccdc6
	Ezr
	Trim8
	Med26
	Ccrn4l
	Nol3
	A730069N07Rik
	2310016C08Rik
	Ank
	Ddx11
	Ffar2
	4933404O12Rik
	Pls3
	Lrriq4
	Uchl4
	Capza1
	Fzd7
	Tmem20
	Akap7
	Gnai2
	Gfra1
	Cdkl4
	Nsfl1c
	Nes
	Nhej1
	Tbc1d25
	2310001H12Rik
	Zfp422
	Myl10
	Mxd3
	Mir665
	Bmp2k
	Dleu2
	1700018B08Rik
	Ldlrad3
	1700067P10Rik
	2210020M01Rik
	Bex6
	Ccdc14
	Mir686
	Nasp
	Lnx2
	Vps25
	AU022870
	Meis2
	Rad23b
	Orai1
	Ndufs1
	Thumpd3
	Ssr2
	Anxa2
	Gm5134
	Gstp1
	2310022A10Rik
	Dnajb11
	Prss43
	Usp1
	Mir296
	Gja1
	Krt8
	Cryba2
	1500002O20Rik
	Med18
	Rbm20
	Amac1
	Tbx5
	Papola
	Zbtb7b
	Gcdh
	Eif4b
	Olfr1414
	Trmt61a
	1300017J02Rik
	Fcgr3
	Mcam
	Supt5h
	Tra2a
	Chchd3
	Hist1h4h
	Hist1h2bj
	Irx2
	Ubb
	Anp32b
	Hist1h1a
	Pitpnc1
	Clmn
	Trpv2
	2810008D09Rik
	Ebp
	Ccdc38
	Setd5
	Mir677
	Nfib
	C530005A16Rik
	Fgfr3
	Prhoxnb
	Pawr
	Fam55c
	Sh2b2
	Samd4b
	Ccnl1
	Hmgb2
	Hist1h2bb
	Chpf
	Zic3
	Wrb
	Usp29
	Tubb5
	Mkrn1
	Hist1h1c
	Mir763
	Bend3
	Nfkbid
	Pcm1
	Slc23a1
	Gimap9
	Cfdp1
	Hist1h2bg
	Dnase2a
	Mcc
	Bcar3
	Kat2b
	2810433D01Rik
	Snx15
	Stat3
	Slc5a5
	Olig3
	Fam38a
	Kitl
	Hoxa11
	Hoxa7
	Tmco7
	Ccdc163
	Ctu2
	Nphs1as
	Pldi
	Zmiz1
	Ffar1
	Rpap1
	Trim14
	Hyal3
	Eya3
	Mtus1
	Ecm1
	Mier3
	3110056O03Rik
	Itga6
	4931406H21Rik
	Mcl1
	Rimklb
	Trrap
	Atp7a
	Smox
	Id1
	Trit1
	Trip12
	Elovl5
	Zfp280b
	Epcam
	Mir145
	Zfp740
	Tmem82
	Nlk
	1700001O22Rik
	Kcnn4
	Hdac6
	Erf
	Mir192
	Pde7a
	Hspb9
	Baz2a
	Kif4
	Hoxc11
	Pml
	1700094C09Rik
	Etl4
	Gm6793
	Polr1d
	Rai1
	Rcor1
	Phf21b
	Fmnl2
	Msra
	B4galnt2
	Eif3l
	Rassf3
	S1pr2
	Hoxd8
	Nop2
	Mir291b
	Gm5627
	Marcksl1
	Tssk1
	BY080835
	Mettl2
	2810454H06Rik
	Agap3
	Zim1
	Ankrd9
	H3f3a
	Hist2h2bb
	Sash3
	Crk
	Zfp710
	Sema5b
	Amdhd1
	Actn4
	Mycl1
	Lama1
	Evx1
	Med13l
	Cd14
	Rsu1
	Luc7l3
	Abp1
	Gt(ROSA)26Sor
	Csf3r
	Atp1a1
	Eif2s3x
	Dhrs3
	Ckap4
	Myo19
	Tnfrsf14
	Pkn1
	Idi1
	Klf4
	Dmkn
	Lrrc63
	Apoc2
	Itpk1
	Ntf5
	Eda
	Mmp15
	Hist1h3g
	Rdm1
	Tmc6
	Cstf2t
	2310015A10Rik
	Zscan10
	Apoc1
	Mir10b
	Nfam1
	Tnk2
	Rhoc
	Srf
	Hsd17b2
	Wdr53
	Zfp704
	E2f2
	1700023D19Rik
	St14
	Moap1
	H2-Q1
	Gm15698
	Tmem69
	A230056P14Rik
	Zwint
	Tbc1d2
	Csnk1e
	Gpr19
	Saps3
	Slc36a2
	Tsen54
	Fam13b
	Cachd1
	Slc5a1
	Hoxd11
	Apitd1
	Hist1h4f
	Ocm
	Samm50
	Mir99a
	Fnbp1
	Hist2h2ac
	Trim63
	D8Ertd82e
	Adcy9
	Nans
	Klhl25
	Il17b
	Tnfrsf9
	Gm1564
	Apoe
	Gnas
	Eif2ak1
	Cux1
	2010001M09Rik
	Dusp10
	Mafa
	Prkx
	Sulf1
	Igf2bp1
	Mobkl2b
	Pomc
	Tmem231
	Magmas
	Hoxd12
	Fam114a2
	Tcf20
	Lax1
	Ptpn3
	Lsm7
	Rab1
	Fzd2
	Ccdc153
	Gm16386
	Cdk2ap2
	Lpxn
	AI507597
	Mast3
	Mif
	Plekhf2
	Hdac1
	Gimap8
	B3gnt2
	Sox11
	Klhl15
	Igsf9b
	Lap3
	Bcl10
	Aff1
	Prkrip1
	Efhc1
	Ube2ql1
	Fam169a
	Ptk7
	Parva
	Dlk1
	Tmem206
	Cxcr5
	Tmpo
	Akr1a4
	Hist1h4a
	Dusp16
	0610010O12Rik
	Mfap3
	Vps33b
	Bat2l
	Wapal
	Zc3h4
	Socs3
	Phyhip
	Ptpn21
	Mlf2
	Plcd3
	Luzp1
	Dtx2
	Fam26e
	Elmo2
	Lbx1
	Mir341
	Hist2h2ab
	2610002D18Rik
	Ncoa3
	Khdrbs1
	Col14a1
	Barhl2
	Spnb3
	St7l
	Ino80d
	Tnfaip2
	Lmna
	Celsr1
	Glod4
	Camp
	Senp3
	Ube2z
	Smad6
	Prox1
	Ddx6
	Gng12
	Rhou
	Il6ra
	4933413G19Rik
	Zfp213
	Optc
	Vdac1
	Snap23
	Gli3
	Baiap2
	Psors1c2
	Atf7ip
	Clic4
	Lrrfip1
	Dnmt3a
	Grin2d
	Hist1h2ab
	2310014H01Rik
	Rpl11
	D4Bwg0951e
	Hoxd1
	B4galt5
	Zfp322a
	Psmd8
	Pak4
	F3
	Polr2a
	Atg2a
	Cox7b
	Abcc4
	Oaz2
	AF251705
	Hist1h2bk
	Fam189a2
	Crb2
	Rpl12
	Zfp780b
	Pcbp1
	Mybl2
	Hist2h2be
	Map4k1
	Amhr2
	Mrpl24
	1110020G09Rik
	Cntf
	Nhsl2
	L1td1
	Prr13
	Gucy2c
	Mir196b
	Galns
	Opa1
	Pmm2
	Zfp191
	Hoxd3
	Rnf7
	Snora65
	Mir615
	Phf8
	D330012F22Rik
	Lst1
	Irgc1
	Plekhb1
	Nnat
	Clptm1
	Trim11
	Cltc
	Ttll13
	Golm1
	Hmgn1
	Hk2
	Pik3ip1
	Fam187b
	Mrps36
	Tgif1
	Cbx5
	Hoxa1
	1700109F18Rik
	Tsix
	AI854703
	Mpz
	Paip2
	Cnr2
	Il6st
	Terf1
	Tubg2
	Sap30l
	Rnd3
	Psmd3
	Shbg
	9030420J04Rik
	Vangl1
	Serinc4
	Relb
	Hoxc10
	Tmem28
	Zfp202
	Tbccd1
	Kdm2b
	Pak1ip1
	Tuba1c
	Gadd45b
	B330016D10Rik
	1700018F24Rik
	Dnmbp
	Prrg4
	D830031N03Rik
	Fam60a
	Cyb561d2
	Tbata
	Cnpy1
	BC031781
	Trmt1
	Pvrl2
	Lgals4
	Kifc1
	Foxo1
	Dot1l
	Agfg1
	Tmem176a
	Brf2
	Cdc6
	Tuba1b
	Uck2
	Pole4
	Znhit2
	Nipa2
	4930592I03Rik
	Nr2c1
	Tbx20
	Ier2
	Begain
	Hist1h2ad
	Tceal8
	Hist1h4d
	Uba1
	Plekhg3
	Keg1
	Mfrp
	Lrp2
	Arhgap30
	C330021F23Rik
	Zfpm2
	Myst4
	Anapc10
	Tpt1p
	Znrf2
	D5Ertd605e
	Slc2a1
	Cilp
	Rab5c
	Parvb
	Tmem9
	Smg1
	Ryr2
	Eif3m
	Mtf2
	Itprip
	Hist2h3b
	Dcbld1
	H2-Q10
	Pard6b
	Ehd1
	Bphl
	Fez1
	2700086A05Rik
	Dsp
	Dsg2
	Ormdl3
	Lrrc33
	Acbd4
	Snx10
	Capn2
	Gab1
	Msi2
	Dhx16
	1700011F14Rik
	Sil1
	Gimap4
	Cnbp
	Hist1h2bh
	Grtp1
	C1ra
	Znrf3
	Sesn2
	Thrap3
	Flrt2
	Mb
	Ccnd3
	Dscaml1
	Bend6
	Trak1
	Slc38a5
	Usp7
	Plbd1
	Nmnat2
	Sash1
	Prr5
	Nup93
	Bcar1
	Usp48
	Zfp57
	Zfhx4
	Reep3
	Chst5
