## Supplemental Table 4 for "DNA Methylation Patterns Expose Variations in Enhancer-Chromatin Modifications during Embryonic Stem Cell Differentiation"

### Sheet: TableS4.xlsx
ESCs	Diff
Lypla1	Lypla1
Pcmtd1	Tram2
Paqr8	Bend6
Fhl2	Dst
Cd28	Fam178b
Fn1	Npas2
Epha4	Map4k4
Fbxo36	Il1r1
Trip12	Fhl2
Agap1	Stk17b
Gbx2	Bzw1
Mki67ip	Mpp4
Tsn	Nop58
Ikbke	Sumo1
Fam72a	Raph1
Srgap2	Nrp2
Lemd1	Klf7
Mir135b	D630023F18Rik
Elf3	Idh1
Dennd1b	Mreg
Nmnat2	Ankar
Lamc1	Igfbp2
Lamc2	Rpl37a
Tor3a	Arpc2
2810025M15Rik	Gpbar1
BC026585	Tmbim1
Atp1b1	Dnajb2
Dusp27	Nhej1
Gpa33	Ptprn
Arhgap30	Epha4
F11r	Sgpp2
Usf1	Agfg1
Lin9	Fbxo36
Parp1	Trip12
Enah	Sh3bp4
Lbr	Cxcr7
Tlr5	Iqca
Ppp2r5a	Lrrfip1
Camk1d	Pam
4930412O13Rik	Tsn
Gata3	Gli2
Pfkfb3	Ralb
Rbm17	Tmem185b
Etl4	Slc41a1
Acbd5	Nuak2
Mastl	Cntn2
Yme1l1	Nfasc
Il1f6	Mdm4
Il1f9	Ppp1r15b
Il1rn	Golt1a
Pax8	Plekha6
Psd4	Snrpe
1700101E01Rik	Zbed6
Setx	Zc3h11a
Ttf1	Lax1
Fnbp1	Adora1
Fubp3	Chi3l1
Bat2l	Elf3
Pomt1	Csrp1
Uck1	Lad1
Eng	Phlda3
Fpgs	Nek7
Nek6	Cdc73
Tanc1	Hmcn1
Itgb6	1700025G04Rik
Rbms1	Lamc1
Lrp2	Lamc2
Bbs5	Soat1
Nfe2l2	2810025M15Rik
Agps	BC026585
Ccdc141	Sec16b
Mybpc3	AI848100
F2	Dnm3os
Zfp408	Mir199a-2
Syt13	Mir214
Eif3m	Pigc
Prrg4	Atp1b1
D2Ertd750e	Creg1
Rad51	Rcsd1
Snap23	Cd247
Zfp106	Pou2f1
1110034G24Rik	Tmco1
1700003F12Rik	Uck2
Necab3	Pbx1
Eif2s2	Rgs4
4921517L17Rik	Arhgap30
Scand1	F11r
1110008F13Rik	Tstd1
5430405H02Rik	Usf1
Tgif2	Zfp238
Manbal	Pppde1
Nnat	Enah
Src	Lbr
Ghrh	Degs1
Ralgapb	C130074G19Rik
Snhg11	Mosc2
Ncoa3	Gpatch2
Sulf2	Spata17
5031425F14Rik	Ptpn14
B4galt5	Smyd2
Pard6b	Prox1
Ptpn1	Nsl1
1700029J11Rik	Tatdn3
Tcfap2c	Cr1l
Bmp7	Frmd4a
Pck1	5430407P10Rik
Arhgap4	4930412O13Rik
Hcfc1	Gata3
Idh3g	Cubn
Naa10	Rsu1
Pdzd4	Vim
Ssr4	Trdmt1
Car2	BC061194
Pde7a	Bmi1
Fndc3b	Commd3
Mecom	Etl4
3110057O12Rik	Arhgap21
Mfsd8	Agpat2
Phf17	Egfl7
Ccrn4l	Mir126
Nhlrc3	Notch1
Fnip2	Brd3
Ppid	Vav2
Tlr2	Trub2
D930015E06Rik	Gm13547
Fbxw7	Rapgef1
Prss48	Dolk
Dclk2	Dolpp1
She	Nup188
Ilf2	Sh3glb2
Npr1	Ier5l
Bnipl	Asb6
Setdb1	Mettl11a
Mcl1	Prrx2
Tars2	Fnbp1
Terc	Aif1l
Igsf3	Fam78a
Dclre1b	Bat2l
Ptpn22	Uck1
Ccdc76	Fam102a
Lrrc39	Fam129b
Slc44a3	Rpl12
Abca4	Fam125b
Tet2	Stom
Tspan5	4930402F06Rik
2020-09-15	Ggta1
Hs2st1	Dab2ip
Plekhf2	Nr6a1
B4galt1	Rnd3
Ubap2	Tanc1
Fancg	Itgb6
Glipr2	Rbms1
Ptpn3	Tank
Nfib	Cobll1
Ttc39b	Grb14
Kank4	Itga6
Usp1	Evx2
Ak3l1	Hoxd1
Mir101a	Hoxd10
Ppap2b	Hoxd11
Ssbp3	Hoxd12
Kif2c	Hoxd13
Plk3	Hoxd3
Rps8	Hoxd8
Snord38a	Hoxd9
Snord55	Nfe2l2
Gm1661	Agps
Tmem53	Ssfa2
Slc2a1	Ctnnd1
Mir698	Slc43a3
Utp11l	Lrp4
Csf3r	1700029I15Rik
Meaf6	Pex16
Zc3h12a	Slc35c1
BC003266	Chst1
Gja4	Alx4
Atpif1	Cd82
Med18	Trp53i11
Rcc1	Tspan18
Sesn2	Ldlrad3
Ahdc1	Lgr4
1810019J16Rik	2810405F15Rik
Nudc	Meis2
Catsper4	Rpap1
Cnksr1	Tyro3
Clic4	Ehd4
D4Wsu53e	Pla2g4e
Rhd	Pla2g4f
Srrm1	Duox2
Ephb2	Sord
Hspg2	Gm14047
Alpl	Il1a
Capzb	Mrps26
Igsf21	Ptpra
Arhgef10l	1700037H04Rik
Rcc2	Slc23a2
AI507597	Bmp2
Fblim1	Plcb4
Slc25a34	Flrt3
Tmem82	Foxa2
Efhd2	Entpd6
9030409G11Rik	Pygb
Clcn6	Asxl1
Mthfr	BC029722
Cort	Epb4.1l1
Errfi1	Nnat
Park7	Src
Acot7	Manbal
Gm833	Rprd1b
Gpr153	Tgm2
Hes3	Mybl2
Kcnab2	0610008F07Rik
Nphp4	Ada
Hes5	Hnf4a
Tnfrsf14	Sdc4
Cd36	Cdh22
Mll5	Elmo2
Ncapg	Slc35c2
Uchl1	Ncoa3
1700023E05Rik	B4galt5
Hopx	Slc9a8
Shroom3	Snai1
Lin54	Fam65c
Sec31a	Ptpn1
Chek2	Tmem189
Hscb	Ube2v1
Wscd2	Pard6b
1700069L16Rik	Nfatc2
Coro1c	Kcng1
Iscu	Tshz2
Selplg	2010011I20Rik
Tmem119	2410001C21Rik
Alkbh2	Aurka
Kctd10	Cass4
Ube3b	Cstf1
1500011B03Rik	Bmp7
2610524H06Rik	Pck1
Gltp	Pmepa1
Rnf10	Zbp1
Dynll1	Ctcfl
Pxn	Rbm38
Pebp1	Npepl1
Ksr2	BC006779
Naa25	4930524L23Rik
Rpl6	Ppp1r3f
Aldh2	Hdac6
Anapc7	Cited1
Atp2a2	Rps4x
Kdm2b	Drp2
Morn3	Tceal8
Orai1	Wbp5
Rhof	Map3k15
Glt1d1	4932441K18Rik
Vkorc1l1	Rbbp7
Gtf2ird1	Syap1
Lat2	Figf
Rfc2	Egfl6
Dtx2	Tlr7
Hspb1	Tmsb4x
Lrwd1	Zfp704
Srrm3	Fndc3b
Tmem120a	Mecom
2310043J07Rik	Gnb4
Orai2	Mfn1
Rasa4	Zfp639
Sh2b2	Anxa5
Zp3	Spry1
Tsc22d4	Phf17
Adap1	Pcdh18
Chst12	Mgst2
Iqce	Maml3
Ttyh3	Foxo1
Card11	Smad9
C330006K01Rik	Tm4sf1
Rnf216	Tm4sf4
Kdelr2	Wwtr1
AU022870	Gpr171
Aimp2	P2ry12
Ankrd61	P2ry13
Eif2ak1	P2ry14
Pms2	Lxn
Trrap	Ppm1l
Pomp	Rapgef2
Slc46a3	4930579G24Rik
Hsph1	Fnip2
Rpl28	Ppid
Hif3a	Fhdc1
Psg16	Tmem154
Apoc2	Prss48
Bcam	Kirrel
Clptm1	Etv3
Pvrl2	Lmna
Tomm40	Ilf2
1500002O20Rik	Npr1
2310033E01Rik	Pip5k1a
Cadm4	Psmd4
Irgc1	Vps72
Plaur	Zfp687
Atp1a3	Anxa9
Grik5	Bnipl
B3gnt8	Setdb1
Ceacam1	Adamtsl4
Axl	Ecm1
B9d2	Mcl1
Ccdc97	Tars2
Cyp2s1	Plekho1
Hnrnpul1	Otud7b
Tgfb1	Hist2h2aa1
Spnb4	Hist2h2aa2
Gmfg	Hist2h2ab
Plekhg2	Hist2h2ac
Rps16	Hist2h2bb
Supt5h	Hist2h2be
Zfp36	Hist2h3b
C330005M16Rik	Hist2h4
Fbxo17	Terc
Fbxo27	Pde4dip
LOC100302567	Tbx15
Med29	Igsf3
Pak4	Atp1a1
Actn4	BC037703
Dpf1	Vangl1
Sipa1l3	Dennd2c
Zfp260	Slc16a1
Zfp568	Cttnbp2nl
Zfp14	Wnt2b
Zfp566	Gnai3
Zfp82	Vav3
Lin37	Vcam1
Psenen	Frrs1
U2af1l4	Agl
Wbp7	Cnn3
Fxyd3	F3
Gramd1a	Gclm
Scn1b	Bcar3
Ccne1	Fnbp1l
1600014C10Rik	Pitx2
Ldha	Lef1
E2f8	Npnt
Klf13	Cisd2
Tm2d3	Manba
Chsy1	Slc39a8
Cib1	Ppp3ca
Idh2	Dapp1
Sema4b	Mapksp1
Ttll13	Clca1
Rps17	Cyr61
Fam108c	Ddah1
l7Rn6	Znhit6
Lrrc32	Lpar3
Pde2a	Mcoln2
Nup98	Ssx2ip
Stim1	Nexn
D930014E17Rik	St6galnac5
Rpl27a	Car8
Snora3	Plekhf2
St5	Bach2
Swap70	Mobkl2b
Spns1	Aco1
Cdipt	B4galt1
Kif22	Spink4
Mvp	Fam166b
Tmem219	Rusc2
2020-09-01	Ccin
AI467606	Glipr2
Cd2bp2	Frmpd1
Gm4532	Shb
Mylpf	Coro2a
Spn	Hemgn
Tbc1d10b	Nans
Zfp553	Trim14
Phkg2	Tmeff1
Rnf40	Ptpn3
Prss8	Palm2
Plekha1	Ugcg
Ctbp2	Susd1
Pwwp2b	Rgs3
Ppp1r9a	Ttc39b
Slc25a13	Acer2
Tnpo3	Cdkn2a
Akr1b8	Cdkn2b
Gadd45a	Fggy
Gng12	L1td1
Elmod3	Prkaa2
Retsat	Ttc22
Tgoln1	Ssbp3
Tgoln2	0610037L13Rik
Kcmf1	Dmrtb1
Tcf7l1	Glis1
Hk2	Lrp8
Rpn1	Bend5
Slc6a6	Pomgnt1
Rybp	Rnf220
Vgll4	AA415398
Tmem40	Foxj3
Cd9	Guca2a
Ltbr	D830031N03Rik
Tnfrsf1a	Meaf6
4933413G19Rik	Mrps15
Itfg2	1700029G01Rik
Tead4	Fam176b
Atf7ip	Tekt2
H2afj	Thrap3
Hist4h4	Trappc3
Aebp2	Gm12942
Etnk1	Zmym1
Ccl25	Zmym6
Arglu1	BC003266
2410022L05Rik	Gja4
Fbxo25	Fndc5
Kbtbd11	Hpca
Agpat5	C77080
Plat	Yars
Plekha2	Hdac1
Eif4ebp1	Marcksl1
BC019943	Tinagl1
Fut10	Fabp3
Rbpms	Nkain1
A730069N07Rik	Snrnp40
Dlc1	Zcchc17
Sh3rf1	Pum1
Gdf15	Dnajc8
Pgpep1	Phactr4
Ap1m1	Sesn2
Fam32a	Snhg3
Klf2	Atpif1
Rab8a	Eya3
Hsh2d	Med18
Zfp827	Rcc1
Gab1	Ahdc1
4930432K21Rik	Wasf2
Cc2d1a	Gpatch3
Podnl1	Gpn2
Nfix	Nr0b2
4921524J17Rik	Sfn
Gpt2	Ldlrap1
Tmem188	Clic4
Cyld	Srrm1
Nod2	D4Wsu53e
Snx20	Rhd
Mmp15	Runx3
Cdh16	Syf2
Fam96b	Tmem50a
4931428F04Rik	Cnr2
Nol3	Gale
Cyb5b	Hmgcl
Mtss1l	Id3
Rfwd3	Lypla2
Cfdp1	Tceb3
Tmem231	Luzp1
Bcar1	Ephb2
Chst5	Kdm1a
Kars	Cdc42
Terf2ip	Hspg2
Tmem170	Pla2g2f
Hsbp1	C230096C10Rik
Cox4i1	Mrto4
Cox4nb	Ubr4
Gins2	Arhgef19
Gse1	Epha2
Zfpm1	Cela2a
9330133O14Rik	Dnajc16
Acsf3	Gm10565
Cdt1	Tmem51
Fam38a	9030409G11Rik
Snai3	Prdm2
Spg7	Agtrap
Aprt	Ctnnbip1
Cdh15	Clstn1
Galns	Mir34a
Def8	Gpr157
Spire2	Slc2a5
1700054N08Rik	Eno1
Abcb10	Gm5506
Nup133	Rere
Rab4a	Errfi1
Taf5l	Park7
Agt	A430005L14Rik
Cog2	Ski
Galnt2	Cdk14
Pgbd5	Cdk5
Akap12	Slc4a2
Zbtb2	Smarcd3
Sash1	Xrcc2
Utrn	Ept1
Mtap7	Mrpl33
Bclaf1	Fosl2
Fam54a	Spon2
Lace1	Add1
Prdm1	Afap1
Pldi	Cno
Sgpl1	Mrfap1
Cdk1	Hs3st1
Ggt5	Cd38
Zfp280b	Fgfbp1
Gm5134	0610040J01Rik
Col18a1	Klf3
Pcbp3	Rfc1
Slc19a1	1110003E01Rik
Gm10941	9130230L23Rik
Pofut2	Chrna9
1600002K03Rik	Rbm47
Atp5d	Rhoh
Midn	Limch1
Dazap1	Tmem33
Lingo3	Corin
Lmnb2	Fryl
Nfic	Pdgfra
Celf5	Kit
Slc25a3	Paics
Lta4h	Ppat
Elk3	Afm
Csrp2	Alb
Frs2	Shroom3
Gns	Bmp2k
Rassf3	Bmp3
Tbk1	Hnrpdl
Tmem194	Cops4
Baz2a	Lin54
Mir677	Sec31a
Naca	Ptpn13
Prim1	Aff1
Ptges3	Cdc7
Rbms2	Tgfbr3
Obfc2b	Ephx4
Rnf41	Gfi1
Ankrd52	Ankle2
Flnb	P2rx2
Dnase1l3	Pgam5
Kcnk16	Pole
Kcnk5	Pxmp2
Dlg5	Ttc28
4931406H21Rik	C130026L21Rik
Zmiz1	Cryba4
Fermt2	Tpst2
E130112L23Rik	Sgsm1
Ptk2b	Ficd
Cdca2	Coro1c
Kctd9	Iscu
Med4	Selplg
Sucla2	Tmem119
1200011I18Rik	Hnf1a
Nufip1	Sppl3
Tsc22d1	Pop5
Wbp4	Rnf10
2410129H14Rik	Pxn
6720463M24Rik	Prkab1
Dis3	Hspb8
Pibf1	Srrm4
Abcc4	Ksr2
Zfp317	Fbxo21
Ldlr	Fbxw8
Kank2	Hrk
Zfp809	Tesc
Anln	Med13l
Tmem45b	Tbx3
Pml	1110008J03Rik
Hexa	Ddx54
Parp6	Dtx1
Pkm2	Rasal1
Coro2b	Erp29
Snord16a	Naa25
Rpl4	Tmem116
Snapc5	Trafd1
Ptplad1	Myl2
Parp16	Ppp1cc
Zfp609	Tctn1
Grinl1a	Kdm2b
Nedd4	Orai1
Rfx7	Niacr1
Ccpg1	Cct6a
Dyx1c1	Gbas
Pigb	Psph
Rab27a	Rabgef1
Gnb5	Gtf2ird1
Leo1	Clip2
Mapk6	Por
Cep70	2310043J07Rik
Dag1	Dtx2
Rhoa	Lrwd1
Tcta	Rasa4
Usp4	Srrm3
Fbxl2	Upk3b
Csrnp1	Zp3
Rpsa	Slc12a9
Snora62	Agfg2
Xirp1	Tsc22d4
Myrip	Heatr2
Trak1	Prkar1b
Camk2b	Mafk
Tns3	Micall2
Actr2	Snx8
Spred2	Gna12
Rab1	Radil
Ranbp17	Tnrc18
Slit3	Fscn1
Mat2b	Rac1
Ccnjl	2810453I06Rik
Fabp6	Cyth3
Hspa4	Baiap2l1
Shroom1	Tmem130
G3bp1	Trrap
Gria1	Smurf1
Galnt10	Mtus2
Hand1	Slc7a1
Sap30l	Fry
Cnot8	Stard13
Gemin5	Lair1
Mrpl22	Leng9
B9d1	Lilra6
Epn2	Mboat7
Rnf112	Pira1
AU040829	Rps9
Asgr1	Tsen34
Asgr2	9430041J12Rik
Dph1	Peg3
Hic1	Usp29
Mir132	Zim1
Mir212	Fosb
Ovca2	Bcl3
2610507B11Rik	2210010C17Rik
Sdf2	Cblc
Supt6h	1500002O20Rik
Slc46a1	Cadm4
Rffl	Xrcc1
Msi2	Axl
Coil	B9d2
Scpep1	Ccdc97
Cdk5rap3	Hnrnpul1
D030028A08Rik	Tgfb1
Prr15l	Fbxo17
Osbpl7	Gmfg
Tbx21	LOC100302567
Socs7	Paf1
1110036O03Rik	Pak4
Eif1	Plekhg2
Fkbp10	Rps16
Jup	Samd4b
Nt5c3l	Supt5h
Arl4d	Zfp36
Etv4	Actn4
Map3k14	Sipa1l3
Cyb561	Rhpn2
Ern1	Slc7a9
Tex2	Zfp536
Snord104	Plekhf1
Pitpnc1	Ap2a1
Psmd12	Med25
Helz	Gys1
Gprc5c	Kcna7
Armc7	Lhb
Hn1	Ntf5
Nt5c	Ruvbl2
Sumo2	Snrnp70
Sphk1	Cyth2
Ube2o	Lmtk3
2020-09-09	Sult2b1
Sec14l1	Nomo1
2810008D09Rik	Saal1
Kif3c	Htatip2
Adcy3	Klf13
Dnajc27	Trpm1
Laptm4a	Igf1r
Wdr35	Arrdc4
Mycn	Rgma
Lamb1-1	Akap13
Etv1	Abhd2
Hectd1	Rlbp1
Egln3	Cib1
Psma6	D330012F22Rik
Nfkbia	Sema4b
Arf6	Ttll13
Sdccag1	Idh2
Arid4a	Crtc3
Six6os1	Iqgap1
Mnat1	9930013L23Rik
Six4	Fam108c
Fntb	Arnt2
Max	Fzd4
2310015A10Rik	Prss23
Zfp36l1	Kctd21
Dcaf4	Usp35
Psen1	Myo7a
Rbm25	Wnt11
Zfyve1	Gdpd5
C130039O16Rik	Mtap6
1110018G07Rik	Serpinh1
Fcf1	P2ry2
Ylpm1	P2ry6
Ahsa1	D930014E17Rik
Vipar	Rpl27a
Sptlc2	Snora3
Ccdc88c	St5
Gpr68	Scube2
4933433P14Rik	Tmem41b
Ak7	Wee1
Atg2b	Adm
Papola	Sbf2
Vrk1	Lyve1
6430411K18Rik	Rnf141
Begain	Ctr9
Meg3	Mrvi1
Mir136	Mical2
Mir370	Parva
Mir431	Tead1
Mir433	Arntl
Mir540	Rras2
Mir665	Pik3c2a
Mir673	4930583K01Rik
Rtl1	Smg1
Ppp2r5c	Polr3e
B930059L03Rik	Slc5a11
Rcor1	Gm10584
Amn	Fam53b
Cdc42bpb	Dock1
Ppp1r13b	5830432E09Rik
Adssl1	Mki67
Akt1	Ptpre
Inf2	Athl1
Ryr2	Ifitm1
Arid4b	Ifitm2
Ggps1	Ifitm3
Tbce	Ifitm5
Cdyl	Ifitm6
Gcnt2	Pkp3
Pak1ip1	Sigirr
Tmem14c	Deaf1
Wnk2	Eps8l2
9430083A17Rik	Taldo1
Spin1	Tmem80
Secisbp2	H19
Sema4d	Mir675
Diras2	Mrpl23
Sykb	Nctc1
Ror2	Tnnt3
Prelid1	Cdkn1c
Rab24	Ano1
5133401N09Rik	Fgf15
Hnrnpa0	Slc25a13
Ntrk2	Glcci1
Golm1	Tcfec
Naa35	Asb15
Srd5a1	Iqub
Ell2	Ndufa5
Mblac2	2310016C08Rik
Polr3g	Fam71f1
F2rl1	Impdh1
Hexb	Ahcyl2
Enc1	Tmem209
Cwc27	Mkln1
Depdc1b	Podxl
Snx18	Cald1
Arl15	3110062M04Rik
Abra	Tmem140
Oxr1	1810058I24Rik
Mtss1	Creb3l2
E430025E21Rik	Akr1d1
Nsmce2	Zc3hav1
Trib1	Arhgef5
Myc	Zfp777
Pvt1	Osbpl3
Ptp4a3	Skap2
Slc45a4	Fkbp9
Arc	Retsat
4930572J05Rik	Elmod3
4933427E11Rik	Kcmf1
Jrk	Tcf7l1
Cpsf1	Fam176a
Kifc2	Hk2
Nfkbil2	Pole4
Slc39a4	Slc4a5
Apol6	Cyp26b1
Rbm9	Rab11fip5
Mb	Anxa4
Card10	Sec61a1
Cdc42ep1	Iqsec1
Cyth4	Nup210
Mfng	Wnt7a
Rac2	Slc6a6
Pick1	Magi1
4933432B09Rik	Lrig1
Cbx6-Nptxr	A130022J15Rik
Cby1	Tmf1
Dmc1	Rybp
Dnalc4	Itpr1
Nptxr	Sumf1
Apobec3	Gt(ROSA)26Sor
D730005E14Rik	Setd5
Cbx7	Thumpd3
Tef	4931417G12Rik
Tob2	Tatdn2
Aco2	Vhl
Cenpm	Vgll4
Mir33	Hnrnpf
Nhp2l1	Zfp239
Pmm1	Ankrd26
Polr3h	Cacna1c
Srebf2	Dcp1b
1500032L24Rik	Wnk1
Cyp2d22	B4galnt3
Fam109b	Bid
Naga	Mical3
Ndufa6	Slc2a3
Arhgap8	Foxj2
Nup50	C3ar1
Wnt7b	Mlf2
Atxn10	Ptms
Celsr1	Cd9
Cerk	Ltbr
Slc38a2	Tnfrsf1a
Lmbr1l	Tspan9
Tuba1a	2810454H06Rik
Tuba1b	Dusp16
Tuba1c	Gpr19
Lima1	8430419L09Rik
Eif4b	Emp1
Krt78	Pbp2
Tenc1	Atf7ip
Glis2	Gucy2c
Magmas	Arhgdib
Vasn	Eps8
Coro7	Dera
A2bp1	Pde3a
BC024814	Rassf8
Carhsp1	Efnb2
Usp7	Col4a1
Pla2g10	Col4a2
Pkp2	Rab20
Yars2	Cars2
Map6d1	Ing1
Vps8	Mcf2l
Liph	Rasa3
Senp2	Kbtbd11
Fam43a	Alg11
Lsg1	Atp7b
Ppp1r2	1810011O10Rik
Tfrc	Plekha2
Gm10818	Fgfr1
Muc20	Gpr124
Muc4	Prosc
Atp6v1a	Brf2
Tbc1d23	Rab11fip1
Cpox	Gsr
Gm10789	Ppp2cb
Tiam1	Rbpms
Sfrs15	6430573F11Rik
Hunk	A730069N07Rik
Dnajc28	Dlc1
Tmem50b	Mtus1
Atp5o	Pcm1
Dopey2	B430010I23Rik
Ezr	Stox2
Agpat4	Ing2
Map3k4	Wwc2
Zfp213	Palld
Zscan10	Ddx60
9530082P21Rik	Fam32a
Kctd5	Klf2
Prss27	Rab8a
Prss30	1700030K09Rik
Haghl	Calr3
Metrn	Cherp
Narfl	Eps15l1
A930001N09Rik	Gm10649
Atp6v0e	Nr3c2
Cuta	0610038B21Rik
Kifc1	Arhgap10
Phf1	Smad1
AI413582	Abce1
Grm4	Anapc10
Hmga1	Otud4
Hmga1-rs1	Gab1
Lemd2	Cd97
Nudt3	Dnajb1
Scube3	Ier2
Tcp11	Nacc1
Zfp523	Gpt2
4930511I11Rik	Zfp423
Fkbp5	Sall1
Srpk1	Fto
Brpf3	Mt1
Mapk13	Mt2
Mapk14	Arl2bp
Pnpla1	Pllp
Pxt1	AA960436
Fgd2	Mmp15
Pim1	Zfp319
Mdga1	Cnot1
Ubash3a	Got2
Cryaa	Slc38a7
Sik1	4930513N10Rik
Cyp4f13	Gins3
Pram1	D230025D16Rik
B3galt4	Esrp2
Daxx	Cdh1
Rps18	Tmco7
Tapbp	Zfhx3
Vps52	Adat1
Zbtb22	Bcar1
A930015D03Rik	Cfdp1
Abcf1	Kars
EG547347	Terf2ip
H2-T22	Chst5
H2-T23	Gabarapl2
H2-T24	Tmem170
H2-T9	Tmem231
Gabbr1	Osgin1
BC048355	Atp2c2
Crip3	Cotl1
Slc22a7	Klhl36
Cnpy3	Cox4i1
Pex6	Cox4nb
Rpl7l1	Gins2
BC032203	Gse1
Ccnd3	Zfpm1
Taf8	9330133O14Rik
1700067P10Rik	Acsf3
Lrfn2	Cbfa2t3
Kat2b	Cdt1
Rab31	Fam38a
1110012J17Rik	Snai3
Tgif1	Spg7
2900073G15Rik	Ankrd11
Lpin2	Ctu2
Myl12b	Rnf166
Myom1	Rhou
Fam82a1	1700054N08Rik
Mta3	Rab4a
Plekhh2	Taf5l
Socs5	Capn9
Ston1	Galnt2
Npc1	Pgbd5
Dsg2	2310022B05Rik
Ttr	Fam89a
Zfp35	Trim67
Epb4.1l4a	2810004N23Rik
Apc	Exoc8
4930471G03Rik	Gnpat
Nrg2	Disc1
Psd2	Tsnax
Pcdhga1	Irf2bp2
Pcdhga10	Pard3
Pcdhga11	Nrp1
Pcdhga2	Syne1
Pcdhga3	Akap12
Pcdhga5	Zbtb2
Pcdhga6	Plekhg1
Pcdhga7	Ust
Pcdhgb1	Sash1
Pcdhgb7	Stx11
Pcdhgb8	Utrn
Pcdhgc3	Cited2
Pcdhgc4	Tnfaip3
Pcdhgc5	Map3k5
Nr3c1	Sgk1
Lmnb1	Tbpl1
Tcof1	Vnn1
Zfp532	Stx7
Sec11c	Ctgf
Pmaip1	Lace1
Impa2	Gja1
Tubb6	Adamts14
Smad2	Unc5b
Ier3ip1	Lrrc20
Saps3	Srgn
Adrbk1	Vps26a
Ankrd13d	Reep3
Ssh3	Arid5b
Mrpl11	Ccdc6
Sf3b2	Bicc1
Rnaseh2c	Agpat3
Malat1	Pwp2
Neat1	Cstb
Scyl1	E130317F20Rik
Atg2a	Ptbp1
Cdc42bpg	Atp8b3
Ehd1	Tcf3
Map4k2	Nfyb
Mir192	Appl2
Mir194-2	Polr3b
Pla2g16	Cdk17
Mpeg1	Elk3
Psat1	Lta4h
1110059E24Rik	Ntn4
Tjp2	Tmcc3
Glis3	Btg1
Trpd52l3	Atp2b1
Uhrf2	Dusp6
Sgms1	Kitl
Cep55	Pawr
Myof	Ppp1r12a
Pik3ap1	Csrp2
4933411K16Rik	Glipr1
Dhdpsl	Rab3ip
Mms19	Frs2
Avpi1	Cct2
Got1	Nup107
Erlin1	Slc35e3
Sfxn2	Mdm1
Calhm2	Dyrk2
Xpnpep1	Hmga2
5830416P10Rik	Mir763
Vwa2	Gns
	Rassf3
	Lrig3
	B4galnt1
	Os9
	Baz2a
	Mir677
	Naca
	Prim1
	Ptges3
	Rbms2
	Rab5b
	Suox
	Flnb
	4930452B06Rik
	Ptprg
	Rarb
	Top2b
	Gng2
	Kcnk5
	Kcnk16
	Adk
	Ap3m1
	Camk2g
	Plau
	Vcl
	Arhgef3
	Chdh
	Il17rb
	Bap1
	Dnahc1
	Nisch
	Phf7
	Sema3g
	Stab1
	Dph3
	Parg
	Timm23
	E130203B14Rik
	Fam35a
	Glud1
	Wapal
	Gcap14
	Sh2d4b
	Tspan14
	Samd4
	Mapk1ip1l
	Socs4
	Wdhd1
	Dad1
	Acin1
	Cebpe
	Ngdn
	Pabpn1
	2610027L16Rik
	Dhrs1
	Rabggta
	Tgm1
	Cbln3
	Khnyn
	Ripk3
	Il17d
	Rcbtb1
	Ctsb
	Fdft1
	Gata4
	Mtmr9
	Tdh
	Fam167a
	Blk
	Xkr6
	Bin3
	Sorbs3
	Itm2b
	5031414D18Rik
	Lcp1
	Lrrc63
	Slc25a30
	Tsc22d1
	Serp2
	Klf5
	Lmo7
	Ednrb
	Spry2
	Gpc6
	Mbnl2
	Farp1
	Zfp317
	Dnmt1
	Icam1
	Icam4
	Mrpl4
	S1pr2
	Spc24
	Ldlr
	Bbs9
	St14
	Arhgap32
	Ets1
	Fli1
	Grik4
	Hinfp
	Cxcr5
	Ddx6
	Apoa1
	Apoa5
	Apoc3
	Zfp259
	Apoa4
	Bud13
	Cadm1
	Zbtb16
	Drd2
	1600029D21Rik
	Exph5
	Atm
	C230081A13Rik
	Commd4
	1700017B05Rik
	Islr2
	Stra6
	Tle3
	Cln6
	Fem1b
	Itga11
	Map2k5
	Snapc5
	Snord16a
	Uchl4
	Usp3
	Tpm1
	Myo1e
	Cgnl1
	Lrrc1
	Elovl5
	Gsta4
	Myo6
	Ctsh
	Tbc1d2b
	B430319G15Rik
	Plod2
	Zbtb38
	Pik3cb
	Cep70
	Tmem22
	Amotl2
	Cdv3
	Topbp1
	Trf
	1300017J02Rik
	Gnai2
	Zmynd10
	Ccdc71
	Cdc25a
	Myl3
	Pth1r
	Crtap
	Glb1
	Trim71
	Ccr4
	Cmtm7
	Cmtm8
	Tgfbr2
	Ctdspl
	Dlec1
	Mir26a-1
	Vill
	Plcd1
	Acaa1a
	Xylb
	Rpl14
	Trak1
	Lif
	Ap1b1
	Thoc5
	Ccdc117
	Xbp1
	Myl7
	Tns3
	Ddc
	Fignl1
	Grb10
	Meis1
	Sertad2
	B3gnt2
	Cct4
	Rars
	Wwc1
	Clint1
	Adam19
	Hnrnph1
	Vdac1
	Gm12216
	Irf1
	Slc22a5
	Anxa6
	Ccdc69
	Gm2a
	Gpx3
	Slc36a2
	Tnip1
	Atox1
	Sparc
	G3bp1
	Cnot8
	Gemin5
	Mrpl22
	Wnt9a
	Lrrc48
	B9d1
	Epn2
	Rnf112
	Adora2b
	BC046404
	Mmgt2
	Snord49a
	Snord49b
	Snord65
	Hs3st3b1
	Myocd
	Asgr1
	Dlg4
	Mink1
	Spag7
	Rnf167
	Slc25a11
	Spns2
	Mett10d
	Sgsm2
	Mnt
	Tsr1
	Glod4
	Nxn
	Rnmtl1
	Cpd
	Blmh
	Lgals9
	Nos2
	Mir193
	Myo1d
	Rffl
	1700125H20Rik
	Ppm1d
	Tbx2
	Tbx4
	Mir21
	Ptrh2
	Tmem49
	Ypel2
	2020-09-04
	Mtmr4
	1700106J16Rik
	Msi2
	Akap1
	Scpep1
	Trim25
	Nme2
	Abi3
	Gngt2
	Phospho1
	Igf2bp1
	Snf8
	Ube2z
	Cdk5rap3
	D030028A08Rik
	Pnpo
	Prr15l
	Sp2
	Kpnb1
	Cisd3
	Mllt6
	Pcgf2
	Lasp1
	Rpl23
	Snora21
	Cdc6
	Rara
	Krt15
	Krt19
	Krt35
	Krt36
	1110036O03Rik
	Eif1
	Fkbp10
	Jup
	Nt5c3l
	Acly
	Ttc25
	Hspb9
	Rab5c
	Ptrf
	Stat3
	Coasy
	Mlx
	Naglu
	Psmc3ip
	Aoc3
	Ccdc56
	Cntd1
	Ezh1
	Plekhh3
	Ramp2
	Wnk4
	Acbd4
	Dcakd
	Plcd3
	1700052K11Rik
	Tlk2
	Cacng1
	Helz
	1700096J18Rik
	AF251705
	Gprc5c
	Ict1
	1110017F19Rik
	2210020M01Rik
	Galk1
	Itgb4
	Recql5
	Fam100b
	Gm7367
	Prpsap1
	Qrich2
	Rnf157
	Mxra7
	Sec14l1
	2810008D09Rik
	2020-09-09
	Cyth1
	Cbx4
	Ccdc40
	Gaa
	Sgsh
	Slc26a11
	Tbc1d16
	Card14
	Eif4a3
	Aatk
	Azi1
	Mir338
	Fam195b
	Gcgr
	P4hb
	Anapc11
	Dysfip1
	Thoc4
	Fn3k
	Fn3krp
	Foxk2
	Tbcd
	Wdr45l
	2810032G03Rik
	Klhl29
	Mycn
	Lpin1
	Asap2
	Iah1
	Pxdn
	Lamb1-1
	Dld
	Ahr
	Eapp
	1110008L16Rik
	Ppp2r3c
	Nfkbia
	Psma6
	Fam179b
	Fkbp3
	Klhl28
	Prpf39
	Arf6
	Sdccag1
	Atp5s
	L2hgdh
	Sos2
	Prkch
	Gm10451
	Plekhg3
	Fntb
	Max
	Plekhh1
	2310015A10Rik
	Zfp36l1
	Actn1
	Slc10a1
	Smoc1
	C130039O16Rik
	Batf
	Ptpn21
	Ccdc88c
	Gpr68
	Chga
	D230037D09Rik
	Itpk1
	Moap1
	Serpina3m
	Serpina3n
	4831426I19Rik
	Glrx5
	Scarna13
	Snhg10
	Degs2
	Ppp2r5c
	B930059L03Rik
	Cinp
	Stk30
	Tecpr2
	Ankrd9
	Rcor1
	Amn
	Cdc42bpb
	2810002N01Rik
	Bag5
	Ckb
	Trmt61a
	Mir153
	Klf6
	Mtr
	Nkapl
	Pgbd1
	Zfp187
	Zfp192
	Zkscan3
	Zkscan4
	Zfp322a
	Fam65b
	Gm11346
	Sox4
	Agtr1a
	Nqo2
	Serpinb6a
	Bphl
	Tubb2a
	1300014I06Rik
	Fam50b
	Cdyl
	Rreb1
	Dsp
	Riok1
	Muted
	Gfod1
	Mylip
	Atxn1
	Phf2
	Ror2
	Prelid1
	Rab24
	Cxcl14
	Neurog1
	Spock1
	Mir874
	2210016F16Rik
	Ntrk2
	Golm1
	Naa35
	Etohd2
	Isca1
	Zcchc6
	Dapk1
	Ptch1
	1110018J18Rik
	Ctsl
	F2r
	Iqgap2
	Enc1
	Rgnef
	Mtap1b
	Ocln
	Pik3r1
	Map3k1
	Mier3
	Il6st
	Snx18
	Itga1
	Pelo
	Dab2
	Fyb
	Lifr
	Slc1a3
	1110020G09Rik
	Rai14
	Gm10389
	Sub1
	Mtmr12
	Fam134b
	Ank
	Fam105b
	Fam105a
	Trio
	Dap
	Sema5a
	Snord123
	Grhl2
	Mtss1
	E430025E21Rik
	Nsmce2
	Myc
	Pvt1
	Asap1
	St3gal1
	Ptk2
	Cpsf1
	Nfkbil2
	Ppp1r16a
	Slc39a4
	Vps28
	Apol6
	Mb
	Rbm9
	Myh9
	Card10
	Cdc42ep1
	Gga1
	Lgals1
	Nol12
	Sh3bp1
	Triobp
	Pdxp
	Maff
	Pla2g6
	Csnk1e
	Tnrc6b
	Nfam1
	Tcf20
	1700001L05Rik
	Arfgap3
	Pacsin2
	Tspo
	Ttll12
	Ttll1
	Pnpla5
	Samm50
	Parvb
	Parvg
	Prr5
	Arhgap8
	Phf21b
	Fbln1
	Kif21a
	Prickle1
	Sfrs2ip
	Slc38a1
	Slc38a4
	Kcnh3
	Spats2
	Dnajc22
	Tmbim6
	Dip2b
	Gm5475
	Slc11a2
	Map3k12
	Hoxc11
	Hoxc9
	Mir615
	Adcy9
	Carhsp1
	A630055G03Rik
	Prm2
	Prm3
	Socs1
	Tnp2
	Litaf
	Snx29
	Pkp2
	Yars2
	Fgd4
	Hic2
	Klhl22
	Dgcr14
	Tssk1
	Tssk2
	Vps8
	Etv5
	Lpp
	Leprel1
	Hes1
	Ppp1r2
	Muc20
	Muc4
	Heg1
	Itgb5
	Muc13
	Arhgap31
	B4galt4
	Zdhhc23
	Atg3
	Ccdc80
	Cd200
	Slc35a5
	Phldb2
	Cpox
	St3gal6
	4930453N24Rik
	Cggbp1
	Nrip1
	Mir99a
	Atp5j
	Gabpa
	Mrpl39
	App
	Adamts1
	N6amt1
	Bach1
	Gm10789
	Tiam1
	Sfrs15
	Hunk
	2610039C10Rik
	Mrap
	4930404I05Rik
	Synj1
	Atp5o
	Rcan1
	Clic6
	Snx9
	Synj2
	Tulp4
	Ezr
	Rps6ka2
	Rsph3b
	Agpat4
	Airn
	Slc22a1
	Mllt4
	Tcte2
	Ccdc154
	Clcn7
	Telo2
	Dusp1
	Pacsin1
	Zfp523
	4930511I11Rik
	Gm749
	Srpk1
	Pim1
	Glo1
	Pde9a
	2020-03-02
	Kank3
	Rab11b
	2310014H01Rik
	Dhx16
	Flot1
	Ier3
	Mdc1
	Nrm
	Tubb5
	Zfp57
	Gpr116
	Tnfrsf21
	Gpr110
	Clic5
	Enpp4
	Vegfa
	Ptk7
	Srf
	Trerf1
	1700001C19Rik
	AI661453
	Ccnd3
	Mrps10
	Taf8
	Foxp4
	1700067P10Rik
	Rftn1
	1700061G19Rik
	Acsbg2
	Rfx2
	Ddx11
	1110012J17Rik
	Lama1
	Arhgap28
	Wdr43
	Ttc27
	Crim1
	Map4k3
	Zfp36l2
	Slc3a1
	Prkce
	Epas1
	Epcam
	Msh2
	Kcnk12
	Ccny
	Gata6
	Kctd1
	Dsg2
	Ttr
	Mapre2
	Ino80c
	D0H4S114
	Epb4.1l4a
	Hspa9
	Ctnna1
	Pura
	0610010O12Rik
	Pfdn1
	Arhgap26
	A930012L18Rik
	Mcc
	Tnfaip8
	Lmnb1
	Cd74
	Rps14
	Arsi
	Camk2a
	Slc6a7
	Csf1r
	Hmgxb3
	Pde6a
	Slc26a2
	Mir143
	Mir145
	Sh3tc2
	Nedd4l
	Malt1
	Mppe1
	Slmo1
	Mbd2
	Poli
	Myo5b
	Acaa2
	Scarna17
	Lipg
	Dym
	Smad7
	4930465K10Rik
	8030462N17Rik
	Haus1
	Rnf165
	Pard6g
	1110032A13Rik
	Txnl4a
	Nfatc1
	Atp9b
	Sall3
	4930592I03Rik
	Zfp516
	Rbm4
	Malat1
	Scyl1
	Dpf2
	Slc25a45
	Atg2a
	Cdc42bpg
	Ehd1
	Map4k2
	Mir192
	Mir194-2
	AI846148
	Ahnak
	Eef1g
	Fads2
	Fads3
	Rab3il1
	A430093F15Rik
	Cd6
	Vps37c
	Gnaq
	Trpm6
	Klf9
	Tjp2
	Fam122a
	Pip5k1b
	Kank1
	Smarca2
	Glis3
	Mir101b
	Cd274
	Sgms1
	Minpp1
	Pten
	Ifit1
	Pank1
	Slc16a12
	2010002M12Rik
	Kif20b
	Hhex
	Cep55
	Tmem20
	Cyp2c50
	Pdlim1
	Avpi1
	Marveld1
	Sfrp5
	Abcc2
	Scd1
	Fam178a
	Kazald1
	Lzts2
	Mrpl43
	Peo1
	Sema4g
	Cyp17a1
	D19Wsu162e
	Sfxn2
	Sh3pxd2a
	6330577E15Rik
	Xpnpep1
	Add3
	Mxi1
	5830416P10Rik
	Dusp5
	Rbm20
	Acsl5
	Tcf7l2
	Ablim1
	Fam160b1
	Trub1
