## Supplemental Table 5 for "DNA Methylation Patterns Expose Variations in Enhancer-Chromatin Modifications during Embryonic Stem Cell Differentiation"

### Sheet: Sheet1
Table S3	SC-RNAseq Differentiated cells
Cluster0	Cluster1	Cluster2	Cluster3
Rbp4	Lama1	Gas1	Rps12
Ttr	Lamc1	Rps24	Zc3h11a
Sfrp5	Lamb1	Fbn2	Rplp1
Gstm1	Calr	Id3	Rpl4
Mt2	Col4a2	Lgals1	Ftl1
Mt1	Plod2	Igfbp2	Med8
Cldn7	P4hb	Tgfb2	Ncaph2
Apoe	Cyp26a1	Vim	Rpl13
Pga5	Fabp3	Arg1	Rpl7
Ifi30	Fst	Rbp1	AK199495
Gpx3	Pth1r	mKIAA3005	Rps20
Krt18	Manf	Ifitm1	Rpl41
Rbbp7	Dppa5a	S100a6	Mir703
Grn	Hsp90b1	Marcks	Actb
Slc2a1	Cryab	Tuba1a	Ptma
Lgals2	Srgn	Col18a1	Rps3a
Sepp1	Pdia6	Tpm2	DQ072388
Tmprss2	Cited1	Tpm2	Set
Cldn6	Lrp2	Dpysl3	Rpl13a-ps1
Slc40a1	Rn4s	Rspo3	AK220028
Slc39a4	Pmepa1	Tagln	Kif1c
Afp	Hspa5	Cpe	Arpc4
Ctsh	Col4a1	Nr2f1	Rpl6
Emb	AK205936	Prrx2	Rgnef
F11r	DQ539915	Gfra3	Eif3e
Meg3	Nme2	Fstl1	Ing1
Clic6	Chpt1	Cald1	Atp5g1
Slc2a3	Sparc	Sh3bgr	Rpl10
Itm2b	Rps24	Crabp2	Hnrnpa1
Enpp1	Lrpap1	Pbx1	Rps17
Trap1a	Plod3	Dlk1	Zc3h11a
Glul	Park2	Pkdcc	EF437368
Npc2	P4ha2	Slc38a4	Rpl34-ps1
Car2	Lamb1-1	Sox4	Rpsa
Ctsl	Dnmt3l	Cnn1	Gm16378
S100g	Sec61g	Acta2	Rpl8
Bsg	Kdelr3	Uchl1	Usf2
Lamp1	Srm	Mest	Tuba1b
Morf4l2	Sec61a1	Peg10	Rpl30
Itga6	Nme7	Gpc3	Mcm2
Amot	Snai1	Efnb2	Vti1b
Malat1	Ybx1	Marcksl1	Cab39l
Spata5l1	Tpi1	Pdlim7	Rps3
Clu	Hs3st1	Grb10	Gm15450
Apom	Ctsl	Col1a2	Rps4x
1110003E01Rik	Glt25d1	Rnf128	Ndufv3
Cyp26b1	Sec61b	6430527G18Rik	Gm12034
Cd63	Atp6v0c	Hspb8	Rpsa
Gldc	AK194371	Meis2	Rpl10a
Rab17	Atox1	Bex1	Myl6
Slc7a7	Tmem97	Ptma	Rpl31
Cdh1	Uqcrq	2010001M06Rik	Pan3
Mreg	Ostc	Crispld2	Rpl5
Dsp	Gata6	Myl9	Gspt1
Cst3	Stra6	Ppap2b	Rpl36a
Vkorc1	Cox2	Metrn	Eif5a
Cdkn1a	Lrrc59	Setbp1	Grpel1
Iqgap2	Cd9	Mfap2	Rps27a
Nudt11	Unc13d	Clip3	Ap1b1
Cubn	Tagln2	Aif1l	Rps25
Slc6a6	Fst	Cdh2	AK191723
Ypel2	Reep5	Fxyd6	St13
Slc16a1	Fth1	Stmn1	Ctnnbip1
Vamp8	Nid2	Mterfd1	B230120H23Rik
Efna1	Nme1	Ier5l	EF437368
Bex4	Dnajc3	Rbmxl2	Arf3
Lamp2	Atp1b1	Fgfr2	Foxq1
Sgpl1	Padi4	Igfbp3	Ddx5
Cd81	Ubac1	Ptrf	Slc25a3
Prss8	Tcfcp2	Cntfr	Dppa5a
Tcfcp2l1	Mosc2	Cnn2	Ube2i
Tmem59	Gcsh	Anxa3	Ldha
Ugt2b34	Hist1h2ah	Lphn1	Srp9
Onecut2	Yipf5	Epha7	Rpl35
Timp3	Loxl2	Sdc2	Eif3f
Krt19	Prosc	Plagl1	Ldlrap1
Stx7	Slc35b1	Brd3	Fth1
Peg3	Zfp575	Fzd2	Nusap1
Ctsc	Lman2	Pitpnc1	Mif
Gga2	Erp29	Fabp5	Rpl39
Fn1	Derl1	Dazl	Mrpl18
Rpl30	Sord	Anxa1	Gnas
Lpl	Dab2	Hoxa5	Rprd1b
Foxa2	Gata4	Meis2	Rpl22
Gm15427	Erp44	Bach2	BC048355
Myo6	Plekhh2	Hmga2	Sec14l2
Epcam	Fam129b	AK011205	Tubb5
Ubqln2	Epas1	D0H4S114	Tuba1c
Npepps	Tulp3	Pbx3	Pkm2
Sdc4	Tinagl1	Zmat3	Hnrnpk
Rpl35a	Rrbp1	Flna	Fam84b
Cyba	Pdgfra	Gli3	Hirip3
Cln6	Dut	Hnrnpa1	Pgk1
Bnip3	Banf1	Pcbp4	Prpf8
Podxl	Ssr4	Hoxc9	Ap2b1
Gsta4	Cytb	Nrp1	Ybx1
Cpm	H2-T23	Ptges	Aldoa
Fbln1	Sparc	Zfp503	Glrx
Clps	Atp5g1	Hsd11b2	Rhoa
Atp6ap1	Itch	Meis2	Thoc7
Smpd1	Synrg	Cyp1b1	Atpif1
Spink3	Mfsd1	Tpm1	Nme2
Cdkn1c	Odc1	Krt7	Ncl
Tmbim6	Uggt1	Pmp22	Kpna2
Tspan13	Ftl1	Pvrl3	Thoc7
Epb4l3	Tyro3	Rnf122	Slc25a4
Cgn	Hist1h2ap	Igdcc3	Mlf2
Rab6b	Atf3	Crabp1	Mrpl45
Hes1	Atp2a2	Calm2	AK213775
Scpep1	Mpv17l	Fermt2	Psmc6
Lgmn	Ghdc	Mex3a	Psmd7
Mapk3	P4ha1	Basp1	Ppp1cc
Cdkn1a	Crtap	Nme4	Magoh
Hn1	AK018753	Zfp36l1	Rps27l
0610010O12Rik	AK002390	Rec8	Slc25a5
Ddt	Klhl7	Cdkn1c	Sec61b
Csad	Plk4	Ifitm3	Smad4
Tpp1	Sdf2l1	Csnk1e	Fam129b
Atp6v1b2	Pdia4	Gm12657	Npm1
Tapbp	Birc5	Kdm5b	Map3k12
Masp1	H47	Hlx	Setd8
S100a1	Fam134b	Ptprs	Rpl36
Rnase4	AK163440	Lass4	Rps19
Dsg2	Herpud1	Gjc1	Hmgn1
Arl4c	Tmem14c	Gata3	Cdc42
Glipr1	mt-Nd4	Serpinf1	Ywhae
Irf2bp2	Tmed9	Sfrp1	H2afz
Sqstm1	Selk	Dusp6	Nf2
Shroom3	Bola3	Btbd2	Stx18
cip7	Col4a1	Ak1	Rps24
1810031K17Rik	P4ha1	Kif5c	Gigyf2
D6Wsu116e	Loxl2	Igfbp5	Snrpd3
H2-K1	Rras2	H3f3a	Idh3g
Pdpn	Dad1	Tshz1	Vcp
Epb4l1	Magt1	Ube2e3	Cdc6
Rab14	Canx	Ssbp3	Ccnb2
Ctnnbip1	Necap2	Crmp1	Eif5
Fbxo21	P4ha1	Tpt1	Sf1
Hadh	Churc1	Meis2	Sf3b3
Abcg2	Ptcra	Fzd2	Suox
Abcc5	Itch	Smarcc1	Tagln2
Dab2	Myl6	Sox11	Rnf14
Psat1	Nanog	Ddah2	Slc25a15
Snx6	Rps18	Gpc1	Lap3
Mdk	Slc35b1	Tshz1	Smarca5
Prr13	Pbld1	Hmgxb4	Tsen34
Mdk	mFLJ00061	Id2	Nt5dc3
Nucb1	AK141672	Hdgfrp3	Arpc4
Jun	Nsun2	Peg3	Nrbp1
AK145379	BC016495	1700013H16Rik	Lta4h
S100g	Slc35e1	Pik3r3	Rpl32
Dnaja1	Atpase6	Ndst1	Glrx3
Rbp4	Syne2	Nxn	Tmem150a
Mdk	Slc20a1	AK195428	Ckap2
	AK053295	Nr2f2	Eef1d
	Tmem87a	Igf2	Pa2g4
	Tmem87a	Atp5g1	Rpgrip1
	Slc3a2	Rcc2	D15Ertd621e
	Churc1	2010002N04Rik	SmX5
	Eif5a	Bat1a	Arf6
	Gm11127	mKIAA0327	Slu7
		Gm5057	Mga
		Odz3	Ndufb10
		Prss36	AK195428
		Gse1	Sf3b1
		Uggt1	Hsbp1
		Ifitm2	Trip13
		Cfl1	Timm8a1
		AK013372	Rps25
		Hoxc8	Snx7
		Gnas	Gnl3
		Meis2	Odc1
		meis2a	Gng5
		Tmod2	Nucks1
		Mpped2	Eef1a1
		Cirbp	Fam166a
		Ccdc88a	Hnf1b
		Vcan	Atp5o
		Epb4l4a	Mtx1
		Pkp2	Cenpa
		Vcl	Ndufb2
		Unc5b	Txn1
		Hnrnpa2b1	Immt
		Perp	Mtf1
		Epha4	Cdk2
		Raet1c	Cndp2
		Id1	Eif3m
		Hoxb9	Asna1
		Rpl22l1	Cep57
		Foxp1	Atxn1
		Anxa6	Prc1
		Dbn1	Cyc1
		Fn1	Ndufv3
		Cadm1	MKP-7
		Wdr6	Cops7a
		St6gal1	Bend5
		2900073G15Rik	Mthfd2
		Nnat	Ndufb11
		Abhd2	Tars
		Ctxn1	Nipsnap3b
		Msn	Gm10167
		Ucp2	Mcm4
		Ttyh3	Rps26
		Ttc28	Rpl21
		mKIAA1820	Gpi1
		Hip1	Ssrp1
		Golm1	D10Wsu52e
		Ncam1	Akr1b3
		Sulf2	Tsnax
		Meis1	Cct6a
		Luzp1	Uba2
		Rpl39l	Ube2s
		Erc1	Gins4
		Pbx2	Slmo2
		Tmsb4x	Cox5b
		Ddx5	Kpnb1
		Fscn1	Pin4
		Eif3h	Morf4l2
		Pak2	Ywhaq
		Actb	Tmsb10
		Smarce1	Mrfap1
		Drap1	Mettl6
		BC134356	Gsk3b
		2810417H13Rik	Rassf3
		Bmp4	Lrrc59
		Epb4l5	Nup160
		Hnrpdl	Ppp2r2d
		Tubb2b	Zc3hc1
		Ccnd2	Zdhhc4
		Mgat4b	Paics
		Parm1	Taf13
		Rpl35a	Zc3hav1l
		Tia1	Tjap1
		Txnip	Morf4l1
		AK142386	Snrpg
		Hspb1	Anxa5
		mKIAA0878	Thoc5
		Mest	Fkbp1a
		Cldn4	Trappc8
		msi2	Fbxo5
		Adprh	Smarcal1
		Sh3pxd2a	Nuf2
		Mdk	Vrk1
		Vezf1	Dcp2
		Wbp5	Samd14
		Gm10012	1810037I17Rik
		Snn	Rps28
		Tacc1	Nop10
		Dcaf7	Lmnb1
		Fos	Psma3
		LOC100316870	1500003O03Rik
		Mest	Cryab
		Ip6k2	Ndufv2
		Atp2b1	Atp5b
		Col5a1	Appbp2
		Shfm1	Adss
		Pbx1	Inadl
		Nap1l1	2310036O22Rik
		Phlda2	Dab2
		Tfrc	Tceb2
		Efna5	2610318N02Rik
		Slc4a7	Smc2
		Tuba3a	2810417H13Rik
		Nasp	Atxn1
		Chd3	Stk4
		Gkap1	Smc4
		Kif1b	Hmgcl
		Ezr	Copg
		Sumo2	Nub1
		Nkain1	Ywhah
		Crebbp	Dhrs4
		Dag1	Cope
		Phip	Tpi1
		Lmo4	Fbxo38
		Foxp4	Ggnbp2
		Phlda1	cbp82
		Ptprf	Ptges3
		Chd7	Ywhaz
		Mllt4	Serp1
		Rab34	Ankrd40
		Paip2	Agxt2l2
		Gap43	Grinl1a
		Hspa8	Snrpd2
		Tns3	Ccnf
		Wrb	Eif3h
		Rcn2	Hnrnpa1
		Actn1	Tatdn2
		Zer1	Tpm4
		mKIAA4075	Gmnn
		Khdrbs3	Rad23b
		Stip1	Rpl3
		Ttc3	Raver1
		Tspan3	Eef1d
		Gsk3b	Sqstm1
		Hnrnph1	Ralb
		Cd59b	Hsp90aa1
		Mll1	Anxa4
		Pdlim7	Smarca5
		Ssbp3	Vps36
		Mpnd	Eif4g2
		Igsf9	Hnrnpf
		AK051928	Ipo5
		Ppap2c	Dnajc9
		Prickle1	Drg1
		Myo5a	Pes1
		Ttc3	1810063B05Rik
		Dek	Abhd5
		Acta1	Impdh1
		Ube2i	Arpp19
		Ssb	Xrcc5
		1190002N15Rik	Tmem55a
		Vps72	Abcf1
		Nap1l1	C1qbp
		Eif1ad	Cdc37
		Pfdn2	Atp5c1
		Nasp	Tax1bp3
		Dbn1	Btf3
		Rbm15b	Eri3
		Prkd3	Rnf181
		mAWMS1	Dctn4
		Mll5	Top2a
		Trim24	Psmb7
		p53	Trappc4
		Smarcd1	Hmgb1
		Naa20	Arhgdia
		Epb4l2	Cct8
		Itgb1	Pno1
		Gnaq	Dock5
		Zfand5	Pcna
		Igf1r	Snf8
		Fkbp10	Sf3a3
		Scamp1	Pin1
		H2afy	Papola
		Crip2	Arf1
		Arpc4	Sub1
		Rtn4	Nme1
		Ttc33	Zfp91
		Sumo3	Srp14
		Cdca7	AK195755
		Bambi	Sall4
		Lama5	Tbcel
		Pabpc1	Supt16h
		Wls	Ftsj3
		mKIAA0191	Arpc1a
		AK217757	Yap1
		Klhdc2	Psma6
		Acvr2b	Pelota
		Cct5	Klhl21
		Trim35	Eif3c
		Tpm1	Cdk16
		Fnbp1l	Srm
		Tpm1	Cep55
		AK195788	Tpx2
		Csnk2a1	Ndufs1
		Arl2bp	Tbrg1
		Igf2r	Naca
		Acly	Smc4
		Vax2	Mcm5
		Arl3	Mcph1
		Rpl30	Ngfrap1
		Samd1	L1td1
		Tsc22d1	Larp1b
		Efna5	Srp54b
		Dlk1	Mapre2
		Fkrp	Frs2
		Prkacb	Rbm17
		AK019420	Cmas
		Bzw2	Ube2h
		Anp32e	Tomm70a
		Ttc30	Vps33a
		Trp53inp1	2900010J23Rik
		Jam3	Ugdh
		Smarca4	Pcbp1
		2006-03-01	Clns1a
		1500011H22Rik	Hdlbp
		Mcl1	Mrpl22
		St3gal5	Mtus1
		Nfkbia	Acads
		Srf	Riok2
		Dennd2a	Eif4g1
		Pogz	Hnrnpa2b1
		Schip1	Actr2
		Slc39a6	Syap1
		Dlk1	Ric8b
		Eif3e	Sumo2
		Mdk	Ncapg
		EG245297	Cwc27
		Ppp1r14b	Coro1c
		Akap12	Cyb5
		Btf3	Rnps1
		2007-09-01	Pgam1
		Myadm	Chaf1b
		Laptm4a	Stard7
		Rab14	Dnajc8
		Arpc4	D1Bwg0212e
		Wbp1	Sec31a
		Nde1	Etf1
		1110038F14Rik	Anapc11
		2700081O15Rik	Cdca8
		Apbb2	Dusp3
		Trim28	Papss1
		Tmem123	Mcm5
		Hmga2	Spc25
		Fam60a	Nfyb
		Ddx5	Max
		Arid2	Prkaca
		Mettl9	Glo1
		Dusp22	Cdc42bpg
		Cul1	Hnrnpl
		Mfge8	Nudt16l1
		Paip1	Raly
		Eif3m	Usmg5
		Rtn4	Stx5a
		Ctbp1	Gps1
		Snurf	Uqcc
		Lass5	5031439G07Rik
		Spna2	Pdlim1
		Mta1	Incenp
		Stk38	Farsb
		Hmgb2	Ap2s1
		F11r	Nadk
		Ilf2	Msn
		Dctd	Asns
		Ube2r2	Smyd3
		Itm2c	Psmd14
		Tubgcp4	Pdcd4
		Tpx2	Dnmt3l
		Ehmt1	Ebna1bp2
		Timm22	Capzb
		Atrx	Arfgap1
		Ube3a	Cat
		Kif5b	Mak16
		Akirin1	Fkbp4
		Igf1r	Gm15427
		Cd59b	Mta1
		Wac	Rhou
		Ahsa1	Anapc2
		Stard7	Rassf7
		Prdx6	Ccdc117
		Phf21a	Kctd10
		Pbrm1	Dtnbp1
		Ckap2	Nr6a1
		Ryk	Serbp1
		Pum1	Atp5g3
		Baz1b	Cct4
		Tes	Uso1
		Sox9	Ran
		Cd24a	Usp48
		Tpp2	Phf5a
		Casd1	Phb
		Prrc2c	Plk1
		Wdr26	Ubap2
		Ppp3ca	Rps2
		Tab2	Dbf4
		1110038B12Rik	Pmf1
		Eri1	Capn2
		Wtap	Serbp1
		Mapre1	Rwdd1
		Mmadhc	Uqcr10
		Ccdc88c	Dctn2
		1110001A07Rik	Chchd3
		Pafah1b2	Cotl1
		Tardbp	Melk
		Ing4	Gtf2ird1
		Stra8	4833439L19Rik
		Ggnbp2	Arhgap1
		D8Ertd82e	Lin28a
		Neo1	Higd1a
		Dgcr2	Ddx42
		2310022B05Rik	Uqcrh
		Skp1a	Top2a
		Pxn	Gm10012
		Rrs1	Wdr18
		2310008H09Rik	Cpsf2
		Top2b	Cenph
		H2afx	Larp7
		Thoc2	Prelid1
		Setx	Ssb
		Zdbf2	Rrm2
		4931406P16Rik	Rabep1
		Atg12	Usp34
		Prpf8	Atxn10
		Mapk1	Tomm22
		9430038I01Rik	Psph
		Hectd1	Sec23b
		Pabpn1	Mcm10
		Hmg1l1	Utp11l
		Dnajc9	Ube2o
		Hbegf	Armc1
		Klf7	Taf8
		Ly6e	Anp32b
		Spin1	Rab8a
		Kif20b	Pik3r1
		Tns3	Txndc17
		Plin2	Nfyc
		AK209492	Tkt
		Fam172a	Ube2k
		Hsp90aa1	Anp32e
		Scd2	Dhrs1
		Ccdc50	2010107H07Rik
		Lpp	Psmd4
		Rasa1	Lrrc58
		Eif4e	Cenpw
		Dnmt3a	Aldh2
		Tmem161a	Sar1a
		G3bp2	Ulk1
		Ankrd50	Eif1
		Zfhx3	AK211659
		Mrmt1	Cyb5r3
		Srrm2	Rab11a
		Esyt1	Rock1
		Uck1	Ddx46
		Rbm42	Sdhd
		Kif13a	Ostf1
		Arid1a	Klf13
		Nr2f2	Camk1
		Wnk1	Espl1
		Klc1	AK217757
		C330019G07Rik	AK195788
		Cenpa	Metap2
		Mtap1b	Rfc5
		Nsmaf	Psmd2
		1110058L19Rik	Rps21
		Tatdn1	Ccdc12
		Twistnb	Nfu1
		Dnajc2	G3bp1
		Tsc22d1	Pitpna
		Llgl1	Top1
		Trappc4	Iars
		Ppme1	Psme3
		Adipor2	Cfdp1
		Cstf2t	Hnrnpa3
		Cnn3	Plau
		Lbr	Rsrc2
		Elavl1	Fam54b
		Hnrnpk	Oat
		Mbtd1	Eif4e
		Fundc2	Mcm6
		Churc1	Racgap1
		Psme1	Cox17
		Ensa	2310045N01Rik
		Tspan6	Ndufc2
		Maoa	Akr7a5
		Smad3	Rfwd3
		Cdk2ap2	Mllt6
		Rras	Bod1
		Shkbp1	Hmgn2
		Mphosph8	Def8
		Dnajb1	Lars2
		Skil	Csnk2a2
		Tspan13	Anapc16
		Clic4	Atp5e
		Cwc25	Copz1
		Caprin1	Nav2
		Lbh	Atp5l
		Tpst2	Scoc
		Als2cr4	Tnpo1
		Tmx4	Trmt112
		Acat2	Atpbd4
		Krt18	Pcbd1
		Actg1	Pigyl
		Zfp568	Cttn
		Anp32a	Ddx5
		Jub	Cpsf1
		Fads1	AK203140
		S100a11	Evl
		Ptpn1	Atp5j
		Apex1	Morf4l2
		Aspm	Snw1
		Cmtm3	Capn6
		Prdx6	Dync1i2
		Srsf9	Mrpl50
		Lmo4	Mrps2
		Mtmr4	Commd3
		Thoc2	Tbca
		Hmgb1	Scaf11
		Csrp1	Api5
		Ppic	2310061I04Rik
		Ifrd2	Ddx19a
		Iqgap1	Mrpl17
		Lpp	Ppp2r5c
		Cks1b	Eprs
		Ndufab1	Eif5
		H2-D1	Taf3
		Fzd3	Mlx
		Psma4	Cbara1
		Mkl2	Slc4a1ap
		Slu7	Atp5a1
		Lrrc17	1810006K21Rik
		Arhgef7	AK139182
		Mphosph8	Snrpb2
		Dstn	Shmt1
		Tpm1	Smc6
		1810043H04Rik	Cdkn1a
		Lhfpl2	Ccdc85b
		Taf9	Sertad2
		PIAS-gamma	Rbm15b
		Pebp1	Usp14
		Smad4	Prrc1
		Tceb2	AI846148
		Pvrl2	Eif5a
		Cdc5l	Hnrnpc
		Rmnd5a	Bri3
		Cd151	Grsf1
		Impad1	Lyar
		Spr	Rfc2
		Rps24	Mre11a
		Igf2	Tuba4a
		Th1l	Stx7
		Dhrs3	Naa50
		2700007P21Rik	Eif4a1
		Bub3	Dck
		2610101N10Rik	Snap47
		Clu	Txndc9
		Elovl5	Sae1
		Zc3h15	Fyr
		Ddc	Mea1
		Acat3	Orc1l
		1700017B05Rik	BC031781
		Ywhaz	Ppp3r1
		Mta3	Crnkl1
		Luc7l	Psmd10
		Aggf1	Nubp1
		Kctd10	Tpx2
		2900097C17Rik	Snrk
		Tubb6	Smad2
		Shroom3	Hmgn2
		Psma3	Timm44
		Ttc3	Bzw2
		Serbp1	Polr2f
		Cdkn1a	Ppm1a
		Psmd10	Parl
		Mri1	Rab12
		Anp32b	H2afv
		Atpbd4	Bms1
		Zmynd11	Arhgap29
		Nol9	Dcaf12
		AK145379	Iws1
		Exoc3	Use1
		Krt8	Idi1
		Dcbld2	2410003K15Rik
		Set	Akirin1
		Sin3b	Rab10
		Mdk	Lyplal1
		Srsf3	Higd2a
		Mdk	2310028O11Rik
		Heatr1	Hgs
			Srp68
			Nol11
			Snx6
			Dbi
			Ppid
			Vbp1
			Psmd6
			Son
			Pik3r2
			Hnrnpa3
			Patl1
			mKIAA1998
			Dynlt1b
			Dtymk
			Cox4nb
			Serbp1
			Dynll2
			Rpl35a
			Pcbp2
			Ddx47
			Ik
			Mrpl10
			Atp6v1a
			Nfe2l2
			Ndrg1
			Hmgb1
			BC002221
			Gnb1
